# The selection arena in early human blastocysts resolves the pluripotent inner cell mass

**DOI:** 10.1101/318329

**Authors:** Manvendra Singh, Thomas J. Widmann, Vikas Bansal, Jose L. Cortes, Gerald G. Schumann, Stephanie Wunderlich, Ulrich Martin, Marta Garcia-Canadas, Jose L. Garcia-Perez, Laurence D. Hurst, Zsuzsanna Izsvák

## Abstract

Is the human early embryo unique in lacking an inner cell-mass (ICM) and having parallel development? We reanalyse single-cell transcriptomic data and stain human embryos *in situ* to reveal both classical step-wise development and a transcriptomically homologous ICM. This apparent classicism obscures phylogenetic singularity: unlike mice, human epiblast has self-renewal hallmarks and we have abundant blastocyst non-committed cells (NCCs), part of an apoptosis-mediated purging process. The transcriptomes of the pluripotent cells are fast evolving, in large part owing to endogenous retrovirus H (ERVH) activity, rendering all primate embryos unique. Each species is characterised by the ERVHs that are active and the neighbour genes whose expression are modulated. ERVH is associated with recent major gene expression gain and loss events of pluripotency­associated genes. Not least through lack of HERVH expression, the current portfolio of naïve cultures, putative *in vitro* mimics of pluripotent cells, are both developmentally and phylogenetically “confused”.

- Analysis of single cell transcriptomics and *in situ* stainings uncover, and enable characterization of, human inner cell mass (ICM)
- Cell purging via apoptosis defines a phylogenetically restricted class of blastocyst non-committed cells (NCCs), whereas HERVs in conjunction with host defence mark the committed cells of ICM
- Fast transcriptome evolution is particular to the pluripotent epiblast and is mostly due to the primate-specific transposable element, HERVH
- Current naive cultures don’t reflect human uniqueness being phylogenetically and developmentally “confused”.
