## Supplementary Table 2 for "The selection arena in early human blastocysts resolves the pluripotent inner cell mass"

### Sheet: ICM_NCC_preTE marker genes
AUC	avg_diff	cluster	gene
0.91	3.13264	pre-TE	TMPRSS2
0.884	2.93409	pre-TE	ABCG2
0.881	1.64863	pre-TE	GATA2
0.879	2.76863	pre-TE	CALD1
0.878	2.25797	pre-TE	GPR126
0.875	1.86603	pre-TE	RAB31
0.867	1.68142	pre-TE	LRP2
0.861	2.38142	pre-TE	SLC7A2
0.86	1.39501	pre-TE	TACSTD2
0.858	2.20739	pre-TE	FABP3
0.854	3.56927	pre-TE	RGS13
0.853	2.14677	pre-TE	STS
0.847	1.60698	pre-TE	RAB25
0.847	1.84368	pre-TE	SLC19A2
0.845	1.297	pre-TE	C1orf61
0.844	3.48052	pre-TE	SP6
0.844	3.25776	pre-TE	WLS
0.843	2.89762	pre-TE	PWWP2B
0.842	2.13322	pre-TE	SLC11A2
0.839	1.51309	pre-TE	AIM1L
0.839	1.97144	pre-TE	GM2A
0.839	2.22308	pre-TE	SLC7A4
0.838	2.83186	pre-TE	PSTPIP2
0.838	1.9465	pre-TE	S100A6
0.838	2.46536	pre-TE	TMPRSS13
0.837	1.79164	pre-TE	PTN
0.833	2.22984	pre-TE	S100P
0.831	2.85083	pre-TE	DLX3
0.83	1.7014	pre-TE	ADAM15
0.83	2.13604	pre-TE	SEMA6D
0.829	2.53208	pre-TE	CTTNBP2
0.829	1.12283	pre-TE	ENPEP
0.828	1.80581	pre-TE	TSPAN15
0.828	1.6162	pre-TE	UST
0.826	1.7368	pre-TE	C1orf115
0.826	1.81735	pre-TE	GALNT10
0.825	2.09391	pre-TE	DPF3
0.824	2.41919	pre-TE	GABBR2
0.823	1.91148	pre-TE	DAB2
0.819	1.94489	pre-TE	STARD10
0.818	1.09574	pre-TE	ACE2
0.818	1.11092	pre-TE	STARD4
0.817	1.31645	pre-TE	ARHGAP10
0.816	1.47588	pre-TE	ASNS
0.816	1.58259	pre-TE	PALLD
0.814	2.56232	pre-TE	CD24
0.814	2.08642	pre-TE	KIAA1462
0.814	1.30083	pre-TE	TMEM97
0.813	1.93601	pre-TE	GAB2
0.813	1.94313	pre-TE	SH3GL3
0.812	2.05107	pre-TE	HMGCS1
0.812	1.9894	pre-TE	LYPD3
0.811	1.88414	pre-TE	ELOVL6
0.811	1.37499	pre-TE	TJP3
0.809	1.91256	pre-TE	DHCR7
0.808	2.27771	pre-TE	GREB1L
0.808	2.19794	pre-TE	MGST1
0.808	1.92331	pre-TE	SLC1A3
0.807	3.12949	pre-TE	C4BPB
0.807	2.77545	pre-TE	SH2D4A
0.806	4.03216	pre-TE	HSPB8
0.806	1.25586	pre-TE	ZNF704
0.804	2.74213	pre-TE	NENF
0.803	1.89244	pre-TE	ADK
0.801	1.54838	pre-TE	HSD17B7
0.801	2.0151	pre-TE	KHDRBS3
0.942	3.33337	ICM	IL6R
0.936	1.68597	ICM	EPHA4
0.928	3.53111	ICM	IFI16
0.927	2.75372	ICM	BMP2
0.925	4.17871	ICM	GPX2
0.909	4.72781	ICM	GDF3
0.908	4.48153	ICM	IFITM1
0.906	4.16126	ICM	NANOG
0.902	3.52497	ICM	LBH
0.9	2.36558	ICM	CCR8
0.896	2.51335	ICM	BAMBI
0.896	4.33701	ICM	LIMCH1
0.894	3.437	ICM	VCAN
0.891	2.76906	ICM	PHLDA1
0.89	3.36567	ICM	CDHR1
0.89	3.72222	ICM	ETV1
0.89	3.8086	ICM	FBP1
0.89	4.01758	ICM	VENTX
0.889	4.55662	ICM	ETV4
0.879	3.34156	ICM	PROS1
0.879	2.43012	ICM	SPIC
0.877	2.65245	ICM	SPRY2
0.872	4.50224	ICM	PDGFRA
0.867	2.78159	ICM	PLOD2
0.861	3.24731	ICM	UNC5B
0.859	2.90903	ICM	GPRC5C
0.857	3.60912	ICM	PIM2
0.857	3.46585	ICM	SLC16A9
0.851	2.74998	ICM	CEACAM6
0.851	2.29762	ICM	LAMA4
0.851	4.38105	ICM	LYZ
0.85	2.64472	ICM	SERPINH1
0.848	3.0515	ICM	PRSS3
0.847	3.49718	ICM	APOBEC3D
0.844	2.69059	ICM	ZC3HAV1
0.841	4.95106	ICM	LGALS2
0.838	1.26223	ICM	UTF1
0.837	2.87051	ICM	SFRP1
0.835	2.93625	ICM	GCM1
0.835	2.6217	ICM	PNP
0.831	1.74572	ICM	CEACAM1
0.831	1.23093	ICM	SLC16A2
0.828	2.2676	ICM	LRP4
0.827	2.27824	ICM	ENO2
0.827	1.56887	ICM	TUBB2B
0.826	2.70754	ICM	GPRC5B
0.825	2.66465	ICM	MEG3
0.82	2.12883	ICM	TTC39B
0.819	4.61404	ICM	ACPP
0.819	3.33464	ICM	TDGF1
0.818	2.09815	ICM	ANKRD55
0.818	2.97013	ICM	S100Z
0.817	2.11058	ICM	PLSCR1
0.816	2.29991	ICM	BCL3
0.813	2.39098	ICM	LGALS1
0.812	2.13254	ICM	ANKRD45
0.812	1.89275	ICM	ATP8B2
0.812	3.49383	ICM	HAS2
0.812	1.95766	ICM	UACA
0.811	2.20067	ICM	SAT1
0.81	2.50367	ICM	MAN1C1
0.809	2.46864	ICM	KIAA1217
0.808	1.75238	ICM	L1TD1
0.807	1.44372	ICM	EGLN3
0.807	2.52734	ICM	MYO18A
0.806	2.24889	ICM	FGFR1
0.806	2.05385	ICM	NRGN
0.805	1.0357	ICM	AHCYL2
0.803	2.02922	ICM	AKNA
0.803	1.37482	ICM	APOE
0.803	1.93442	ICM	PNRC1
0.802	1.93215	ICM	CAPN5
0.802	3.81771	ICM	TWIST1
0.801	1.87555	ICM	AXIN2
0.801	3.91212	ICM	BHLHE40
0.801	3.9089	ICM	PLCB4
0.877	2.81203	NCC	BTN1A1
0.86	1.28219	NCC	HKDC1
0.846	1.48771	NCC	STEAP1
0.816	2.43537	NCC	CD82
0.809	1.18355	NCC	CPSF4L
0.805	2.0126	NCC	BIK
0.805	1.62972	NCC	IER3
0.938	2.6543	NCC	VCX
0.916	1.93488	NCC	WDR45
0.908	1.90464	NCC	PAGE5
0.908	2.07611	NCC	SLC6A8
0.906	1.17379	NCC	GAGE1
0.903	2.50237	NCC	PRPS1L1
0.898	2.55325	NCC	SNAR-I
0.896	4.2245	NCC	MAGEC2
0.893	3.00059	NCC	XAGE3
0.889	1.52753	NCC	CCRN4L
0.887	2.07536	NCC	PAGE2
0.877	1.7148	NCC	PPP1R14A
0.87	2.28717	NCC	PRPS1
0.866	4.67421	NCC	NKX3-1
0.865	1.27508	NCC	BRD3
0.864	1.69992	NCC	CSTF2
0.864	1.78287	NCC	PIN4P1
0.863	2.03305	NCC	FMR1NB
0.863	1.34874	NCC	PHOSPHO1
0.863	1.79249	NCC	ZNF814
0.862	1.94139	NCC	ALAD
0.859	1.08626	NCC	FCHO1
0.852	2.72394	NCC	HBA1
0.849	2.04748	NCC	TSR2
0.848	1.70481	NCC	RBP7
0.845	1.29206	NCC	PDCL3
0.844	1.43793	NCC	RBMX2
0.843	1.83198	NCC	RNF113A
0.842	1.91356	NCC	ALAS1
0.842	1.47011	NCC	CD320
0.84	2.87173	NCC	MAPRE2
0.839	2.17407	NCC	FAM151A
0.837	1.0711	NCC	NKAP
0.837	1.07572	NCC	VCX3A
0.836	1.83875	NCC	CXorf40B
0.836	2.77956	NCC	MAG
0.835	1.22912	NCC	XYLT2
0.834	1.74053	NCC	C16orf91
0.834	1.42068	NCC	RBBP7
0.831	1.50348	NCC	DUSP9
0.831	1.63341	NCC	SNAR-F
0.83	1.35493	NCC	H3F3C
0.83	2.36	NCC	MAGEB2
0.829	2.22051	NCC	GIP
0.829	1.04097	NCC	HAUS7
0.829	1.25248	NCC	LAS1L
0.827	2.18607	NCC	MSN
0.826	1.68413	NCC	FOXR1
0.825	2.11112	NCC	H1F0
0.823	1.89276	NCC	DHRS3
0.823	2.58109	NCC	MBOAT1
0.821	1.48048	NCC	PIN4
0.82	3.76063	NCC	HBA2
0.82	1.76897	NCC	LETM1
0.819	1.464	NCC	MRPL36
0.819	1.02586	NCC	NTMT1
0.818	2.1203	NCC	BAIAP2L2
0.817	1.55861	NCC	HCCS
0.816	1.42477	NCC	EXOSC4
0.816	1.1966	NCC	MYLPF
0.816	1.53437	NCC	ZNF622
0.814	1.36006	NCC	MED10
0.814	1.99509	NCC	PI4KAP1
0.814	1.08732	NCC	ZNF280A
0.813	2.11371	NCC	ACOT9
0.813	1.06029	NCC	B3GNT7
0.813	1.89317	NCC	EFR3B
0.813	1.04718	NCC	TMEM37
0.812	1.91935	NCC	SLC35F2
0.809	1.04119	NCC	SETD8
0.809	1.18738	NCC	SLC35F6
0.809	1.65452	NCC	TRIM59
0.808	1.33116	NCC	ATP6AP1
0.808	1.4186	NCC	CTBP1
0.808	1.3196	NCC	GNG10
0.807	1.02324	NCC	ARPC4
0.806	1.69112	NCC	TFDP2
0.805	1.03638	NCC	C11orf83
0.805	2.46442	NCC	PPAP2C
0.804	1.03504	NCC	PTRF
0.803	1.59909	NCC	HMGB3
0.803	1.66564	NCC	NOL12
0.803	1.89861	NCC	PDCD7
0.802	1.46099	NCC	C2orf68
0.801	1.27695	NCC	C8orf33
0.801	1.47398	NCC	GPKOW
