## Supplementary Table 3 for "The selection arena in early human blastocysts resolves the pluripotent inner cell mass"

### Sheet: ICM EPI PE markers
Human
p_val	avg_logFC	p_val_adj	cluster	gene
8.54536e-22	3.38561	1.3259e-17	ICM	PRSS3
7.07212e-20	2.50547	1.09731e-15	ICM	NANOGNB
1.20103e-19	1.82897	1.86352e-15	ICM	PRSS23
5.06495e-19	1.39585	7.85877e-15	ICM	PRR13
9.97899e-19	1.73871	1.54834e-14	ICM	FBXL20
2.15699e-18	2.43112	3.34678e-14	ICM	SPIC
2.27736e-18	1.76664	3.53356e-14	ICM	FOXR1
3.9997e-17	2.19327	6.20593e-13	ICM	CLDN19
1.37756e-16	2.20455	2.13742e-12	ICM	S100Z
5.6635e-16	1.41893	8.78749e-12	ICM	DERA
5.21154e-15	2.03634	8.08623e-11	ICM	EPHA4
1.11038e-14	1.53175	1.72286e-10	ICM	SLC17A5
1.4627e-14	1.53805	2.26952e-10	ICM	GPCPD1
2.60311e-14	1.32248	4.03898e-10	ICM	GDPD2
2.85366e-14	2.22087	4.42773e-10	ICM	CCR8
5.44232e-14	1.8861	8.4443e-10	ICM	TKTL1
9.8219e-14	1.39773	1.52397e-09	ICM	ENO2
1.87752e-13	0.788016	2.91317e-09	ICM	KHDC1L
3.80932e-13	1.47869	5.91054e-09	ICM	GDPD1
1.32857e-12	1.86954	2.06141e-08	ICM	ZFYVE1
1.88392e-12	1.11499	2.92309e-08	ICM	AGPAT3
3.1185e-12	1.29035	4.83867e-08	ICM	GPD2
3.1185e-12	1.08577	4.83867e-08	ICM	BRD3
3.66877e-12	2.49677	5.69246e-08	ICM	GSC
3.88252e-12	1.41421	6.02412e-08	ICM	HS6ST1
4.25598e-12	2.03012	6.60358e-08	ICM	KRBOX1
6.64125e-12	1.47557	1.03046e-07	ICM	ST6GALNAC1
8.01785e-12	1.10125	1.24405e-07	ICM	PYGB
8.61565e-12	0.948248	1.3368e-07	ICM	MX1
8.93009e-12	0.996964	1.38559e-07	ICM	HIPK2
9.66886e-12	2.04708	1.50022e-07	ICM	LYZ
1.1205e-11	1.20003	1.73856e-07	ICM	ANPEP
1.23009e-11	1.10478	1.90861e-07	ICM	AAMDC
1.89177e-11	1.07653	2.93527e-07	ICM	VASH1
2.63999e-11	1.22167	4.09621e-07	ICM	SLC16A2
2.96937e-11	1.37168	4.60727e-07	ICM	LAMA4
3.53724e-11	1.21676	5.48838e-07	ICM	FAM122C
3.63464e-11	1.00377	5.6395e-07	ICM	TRIM61
3.80764e-11	1.15631	5.90794e-07	ICM	ALPL
4.58331e-11	0.802127	7.11147e-07	ICM	TSPAN13
5.56357e-11	1.8748	8.63243e-07	ICM	ALOX5
7.09796e-11	0.857826	1.10132e-06	ICM	PEMT
1.17169e-10	0.914293	1.818e-06	ICM	NDUFV1
1.43603e-10	1.16503	2.22815e-06	ICM	MTMR14
1.60702e-10	1.0457	2.49345e-06	ICM	CHST12
1.63293e-10	1.14758	2.53365e-06	ICM	NRIP3
2.48895e-10	1.1397	3.86185e-06	ICM	PLCD1
2.51419e-10	1.03967	3.90102e-06	ICM	PQLC3
2.85939e-10	1.16373	4.43662e-06	ICM	CEP164
3.17834e-10	1.4577	4.93151e-06	ICM	TEX11
3.40697e-10	1.63908	5.28625e-06	ICM	SLC7A3
3.50682e-10	0.891929	5.44119e-06	ICM	DNMT3L
4.09208e-10	2.67824	6.34928e-06	ICM	MTRNR2L1
4.09208e-10	0.894425	6.34928e-06	ICM	LASP1
4.21108e-10	1.49435	6.53391e-06	ICM	DLGAP3
6.90442e-10	0.876003	1.07129e-05	ICM	PRKD1
7.53235e-10	1.5645	1.16872e-05	ICM	PNRC1
8.40691e-10	0.831766	1.30442e-05	ICM	RAB15
8.73829e-10	1.13485	1.35583e-05	ICM	APOC1P1
9.16573e-10	0.930761	1.42215e-05	ICM	LPIN1
1.08723e-09	0.979644	1.68695e-05	ICM	ETHE1
1.2095e-09	1.18059	1.87665e-05	ICM	SYT2
1.70557e-09	0.915507	2.64636e-05	ICM	CALM3
1.8557e-09	1.39807	2.8793e-05	ICM	AQP3
2.29384e-09	0.796024	3.55912e-05	ICM	TMBIM1
2.38906e-09	0.753868	3.70687e-05	ICM	PPAP2A
2.49547e-09	0.829641	3.87196e-05	ICM	N4BP2
2.61103e-09	1.22654	4.05128e-05	ICM	GPRC5C
3.14311e-09	0.82411	4.87684e-05	ICM	BOLA3
3.41702e-09	0.862683	5.30185e-05	ICM	APOC1
3.56256e-09	0.912592	5.52767e-05	ICM	ZYG11A
3.7786e-09	1.87212	5.86287e-05	ICM	OTX1
4.03632e-09	0.67522	6.26275e-05	ICM	DST
6.22736e-09	0.99881	9.66237e-05	ICM	CYP2E1
6.23569e-09	1.00239	9.67529e-05	ICM	ACE
6.89436e-09	1.09283	0.000106973	ICM	RGS10
7.03695e-09	1.23432	0.000109185	ICM	PRAP1
7.8588e-09	2.22504	0.000121937	ICM	TM4SF5
9.36895e-09	1.20904	0.000145369	ICM	PDCL3
9.67092e-09	1.31555	0.000150054	ICM	NMT2
9.75698e-09	0.886749	0.000151389	ICM	C11orf83
9.88933e-09	1.33955	0.000153443	ICM	ERBB4
9.9568e-09	0.924074	0.00015449	ICM	VSIG10
1.14112e-08	1.62992	0.000177055	ICM	MMP2
1.359e-08	1.3475	0.000210863	ICM	CLEC6A
1.43136e-08	0.824922	0.00022209	ICM	TCEB2
1.43136e-08	0.7404	0.00022209	ICM	GSTP1
1.455e-08	1.3004	0.000225758	ICM	ESRRB
1.62089e-08	1.73209	0.000251497	ICM	NEFL
1.66185e-08	0.814719	0.000257853	ICM	FANCA
1.67991e-08	0.862571	0.000260656	ICM	SEP11
1.85603e-08	1.00925	0.000287982	ICM	UPP1
1.89331e-08	0.829433	0.000293765	ICM	LPCAT3
2.11774e-08	2.00927	0.000328589	ICM	PNMA5
2.17573e-08	0.813861	0.000337586	ICM	PARD3
2.21707e-08	1.53497	0.000344001	ICM	VWA5A
2.2353e-08	1.34539	0.000346829	ICM	SNPH
2.70386e-08	0.719886	0.00041953	ICM	MRPL1
2.72809e-08	1.27645	0.000423291	ICM	BACE1
2.77115e-08	0.914116	0.000429972	ICM	TTC39B
2.98321e-08	0.992816	0.000462875	ICM	AARS2
3.05108e-08	0.461734	0.000473406	ICM	RNF39
3.42179e-08	0.541743	0.000530926	ICM	CFLAR
3.55416e-08	1.3041	0.000551464	ICM	PTHLH
3.69985e-08	0.676833	0.000574069	ICM	PTPN2
3.99941e-08	0.77259	0.000620549	ICM	SNX8
4.13235e-08	1.26001	0.000641176	ICM	CHI3L2
4.22677e-08	1.37123	0.000655826	ICM	PLEKHA7
4.43875e-08	1.37105	0.000688716	ICM	PHOSPHO1
5.07839e-08	1.01207	0.000787963	ICM	ERCC1
5.22768e-08	1.27028	0.000811126	ICM	UAP1L1
5.34772e-08	0.775465	0.000829752	ICM	OXT
5.38782e-08	1.24677	0.000835974	ICM	DPF1
5.72198e-08	0.849422	0.000887823	ICM	DLG3
6.06499e-08	2.1942	0.000941044	ICM	KLK6
6.36009e-08	0.749211	0.000986831	ICM	PGM2
6.39877e-08	0.779553	0.000992834	ICM	SRSF12
6.60875e-08	0.773752	0.00102541	ICM	YPEL2
7.84919e-08	0.816254	0.00121788	ICM	SRPK2
8.79842e-08	0.680805	0.00136516	ICM	BARD1
8.86971e-08	0.507337	0.00137622	ICM	BMP2
1.03808e-07	1.19988	0.00161069	ICM	SASH1
1.04337e-07	0.794694	0.00161889	ICM	RCBTB1
1.12124e-07	1.48896	0.00173972	ICM	IRX3
1.12875e-07	0.856998	0.00175137	ICM	ZNF619
1.14653e-07	0.798902	0.00177895	ICM	GEMIN7
1.30774e-07	0.635065	0.00202909	ICM	NUCB1
1.35153e-07	1.08532	0.00209703	ICM	IFI16
1.38784e-07	1.17671	0.00215338	ICM	RET
1.40947e-07	0.71727	0.00218694	ICM	MSH6
1.59192e-07	1.1203	0.00247003	ICM	DEFB122
1.62587e-07	1.31158	0.0025227	ICM	SBF2-AS1
1.65754e-07	1.69351	0.00257184	ICM	VSIG2
1.70181e-07	1.18995	0.00264054	ICM	NAGA
1.73029e-07	0.777405	0.00268471	ICM	SLC25A39
1.75478e-07	1.20945	0.00272272	ICM	UCP2
1.76272e-07	0.592878	0.00273504	ICM	SEPW1
1.77989e-07	1.44777	0.00276167	ICM	MAP3K5
1.79539e-07	0.930593	0.00278572	ICM	NDUFAF3
1.91775e-07	0.581145	0.00297558	ICM	CASKIN1
2.10127e-07	0.732564	0.00326033	ICM	AAAS
2.11259e-07	0.996869	0.0032779	ICM	CXorf65
2.28342e-07	0.688798	0.00354296	ICM	PRPSAP1
2.3049e-07	0.787884	0.00357629	ICM	RNASET2
2.41299e-07	0.535637	0.003744	ICM	NLRP7
2.42794e-07	1.01733	0.00376719	ICM	ACADS
2.82386e-07	1.89778	0.00438149	ICM	NMU
3.6043e-07	0.54968	0.00559243	ICM	BAG5
3.73796e-07	0.696622	0.00579982	ICM	POLR3C
3.80841e-07	1.05137	0.00590912	ICM	KLF8
4.62159e-07	0.801969	0.00717086	ICM	ANKRD55
4.73697e-07	0.785674	0.00734988	ICM	SUZ12P1
4.82269e-07	0.514806	0.00748288	ICM	PINK1
5.04994e-07	1.26732	0.00783549	ICM	KATNAL1
5.16453e-07	0.855042	0.00801328	ICM	MAR8
5.2612e-07	0.585511	0.00816327	ICM	ASRGL1
5.44907e-07	0.725174	0.00845477	ICM	CTDSP1
5.53509e-07	0.98856	0.00858825	ICM	ZNF496
5.64689e-07	0.895541	0.00876171	ICM	PRSS1
5.96108e-07	0.736998	0.00924921	ICM	TFCP2L1
6.00531e-07	0.874196	0.00931784	ICM	PPP1R12B
6.06766e-07	0.759785	0.00941458	ICM	TBCD
6.2708e-07	1.01262	0.00972977	ICM	TTC5
6.51495e-07	0.667363	0.0101086	ICM	GRN
6.87094e-07	0.679778	0.0106609	ICM	TCF25
7.18042e-07	1.01442	0.0111411	ICM	CHST2
7.80345e-07	1.22233	0.0121078	ICM	ZP2
8.51477e-07	0.357617	0.0132115	ICM	RPSAP52
9.41082e-07	0.582493	0.0146018	ICM	DNAJC5G
9.43255e-07	0.709154	0.0146355	ICM	TMBIM4
1.12314e-06	0.695693	0.0174267	ICM	SNHG15
1.18354e-06	1.41547	0.0183639	ICM	FNIP2
1.19931e-06	0.816412	0.0186085	ICM	RNF31
1.20299e-06	1.14624	0.0186656	ICM	CHMP6
1.24641e-06	1.10755	0.0193393	ICM	RSPRY1
1.24641e-06	0.566674	0.0193393	ICM	COX4I1
1.26703e-06	0.743539	0.0196593	ICM	TMEM51
1.18503e-20	1.75743	1.83869e-16	EPI	ATP12A
2.0257e-19	2.23671	3.14308e-15	EPI	NREP
2.19647e-19	2.31573	3.40805e-15	EPI	NODAL
3.35566e-19	2.36995	5.20665e-15	EPI	KHDC3L
1.50312e-18	2.39528	2.33223e-14	EPI	CCL26
2.9447e-18	1.87678	4.56899e-14	EPI	SEP6
8.96222e-17	2.22005	1.39058e-12	EPI	VSNL1
1.32134e-16	1.59808	2.05019e-12	EPI	MUC4
3.43367e-16	2.03096	5.32769e-12	EPI	TFPI2
3.54136e-16	2.1797	5.49478e-12	EPI	CREB3L1
3.66374e-16	1.86842	5.68465e-12	EPI	PSEN2
1.33876e-15	1.58981	2.07722e-11	EPI	CDCA7L
1.39402e-15	1.31656	2.16296e-11	EPI	PTPRD
2.10315e-15	1.23777	3.26325e-11	EPI	MRC2
2.15879e-15	1.48508	3.34958e-11	EPI	PMEPA1
2.31568e-15	1.76319	3.593e-11	EPI	MEG3
4.65663e-15	2.77181	7.22523e-11	EPI	LEFTY2
6.14011e-15	1.75223	9.527e-11	EPI	RPRM
8.72066e-15	0.991922	1.3531e-10	EPI	HOXB3
9.51081e-15	1.59758	1.4757e-10	EPI	GDF3
1.22996e-14	1.30273	1.90841e-10	EPI	KLF17
1.79432e-14	1.13453	2.78406e-10	EPI	CNR2
2.17298e-14	1.527	3.3716e-10	EPI	KIAA0922
2.31676e-14	1.32444	3.59469e-10	EPI	BEND4
2.55445e-14	1.63576	3.96349e-10	EPI	FXYD5
3.89164e-14	1.58981	6.03827e-10	EPI	SUSD2
5.25396e-14	1.23619	8.15205e-10	EPI	TDGF1
7.18455e-14	1.71903	1.11475e-09	EPI	GUCA1A
1.01955e-13	1.52933	1.58194e-09	EPI	PCSK5
1.64992e-13	1.32826	2.56001e-09	EPI	DPPA2
1.94116e-13	1.25781	3.0119e-09	EPI	TDGF1P3
1.99053e-13	1.51944	3.08851e-09	EPI	REC8
2.61894e-13	1.23424	4.06354e-09	EPI	OAZ2
2.75426e-13	2.07303	4.27351e-09	EPI	ARX
3.12614e-13	1.47477	4.85052e-09	EPI	ARHGAP33
3.63036e-13	1.63524	5.63286e-09	EPI	TGFB3
7.33496e-13	1.48045	1.13809e-08	EPI	RAP1GAP2
7.8763e-13	1.1675	1.22209e-08	EPI	IFITM3
8.8913e-13	1.65687	1.37957e-08	EPI	MMP9
9.18462e-13	1.6697	1.42509e-08	EPI	ZSCAN10
1.37564e-12	1.49844	2.13445e-08	EPI	MGLL
1.5195e-12	1.6877	2.35766e-08	EPI	VASH2
1.91429e-12	2.05957	2.97022e-08	EPI	FAM162B
2.07191e-12	1.6249	3.21477e-08	EPI	CDH3
2.38614e-12	1.32918	3.70233e-08	EPI	MAP4K1
2.87449e-12	0.497668	4.46005e-08	EPI	HMCN1
3.85323e-12	1.22135	5.97867e-08	EPI	CALB1
5.2481e-12	1.37235	8.14296e-08	EPI	GGT1
6.13026e-12	1.83905	9.51172e-08	EPI	CBR3
6.73166e-12	1.3573	1.04448e-07	EPI	CD320
6.88733e-12	1.20364	1.06864e-07	EPI	TRIB2
7.1175e-12	2.08409	1.10435e-07	EPI	TNFRSF8
9.46353e-12	1.21901	1.46836e-07	EPI	CECR2
1.17542e-11	1.42106	1.82378e-07	EPI	IL17RD
1.5772e-11	1.61308	2.44719e-07	EPI	MDGA2
1.69693e-11	1.64804	2.63296e-07	EPI	FAM124B
1.90809e-11	1.22362	2.96059e-07	EPI	CXCL12
2.38163e-11	0.823481	3.69534e-07	EPI	DPPA2P3
2.48268e-11	1.27428	3.85212e-07	EPI	LINC00467
2.49261e-11	0.974694	3.86754e-07	EPI	TLL2
2.71905e-11	1.10101	4.21887e-07	EPI	WNT3
3.04444e-11	1.71982	4.72376e-07	EPI	GPM6B
3.52737e-11	1.54112	5.47307e-07	EPI	PLP1
3.56479e-11	1.19011	5.53114e-07	EPI	ESRG
4.38376e-11	0.626049	6.80185e-07	EPI	AFF2
4.57811e-11	1.12338	7.1034e-07	EPI	MAP1B
5.03763e-11	1.36917	7.81639e-07	EPI	UTF1
6.50091e-11	1.10153	1.00868e-06	EPI	QPRT
6.90733e-11	1.23892	1.07174e-06	EPI	JAZF1
7.42444e-11	1.19683	1.15198e-06	EPI	ARHGEF10
8.89402e-11	1.72957	1.38e-06	EPI	LIX1L
9.29688e-11	1.44488	1.4425e-06	EPI	LINC-ROR
9.61971e-11	0.97164	1.49259e-06	EPI	IFITM1
1.10237e-10	1.01572	1.71044e-06	EPI	FCGBP
1.4716e-10	1.54949	2.28333e-06	EPI	DND1
1.50434e-10	0.829755	2.33413e-06	EPI	PHC1
1.62222e-10	1.26847	2.51704e-06	EPI	ABHD12B
1.80732e-10	1.64213	2.80424e-06	EPI	MRAS
2.42255e-10	1.02318	3.75884e-06	EPI	PXN
2.7574e-10	0.695035	4.27838e-06	EPI	LEFTY1
2.76551e-10	1.48121	4.29096e-06	EPI	ADAMTS4
2.76989e-10	1.08187	4.29777e-06	EPI	APOBEC3D
2.88262e-10	1.22651	4.47268e-06	EPI	FBLN1
2.97009e-10	1.36591	4.60839e-06	EPI	GRM4
3.15403e-10	1.4043	4.89379e-06	EPI	ADAMTS12
3.16238e-10	1.57042	4.90674e-06	EPI	HHLA1
3.64341e-10	1.07345	5.65312e-06	EPI	ZNF462
3.99602e-10	1.24117	6.20023e-06	EPI	HERC5
4.00916e-10	1.11697	6.22062e-06	EPI	CDCP1
4.54871e-10	1.26603	7.05778e-06	EPI	EPHX3
5.04139e-10	1.14422	7.82221e-06	EPI	MANBA
6.28081e-10	1.04654	9.74531e-06	EPI	INPP5D
6.28939e-10	0.846457	9.75862e-06	EPI	CRISPLD2
6.5878e-10	1.29004	1.02216e-05	EPI	APOBEC3B
8.02911e-10	0.911373	1.2458e-05	EPI	MEIS2
8.40964e-10	1.29023	1.30484e-05	EPI	PITPNM2
8.4256e-10	1.14164	1.30732e-05	EPI	DPPA5
9.65991e-10	0.915024	1.49883e-05	EPI	PBX1
1.00504e-09	2.00821	1.55941e-05	EPI	QPCT
1.13639e-09	1.44783	1.76322e-05	EPI	VRTN
1.25457e-09	1.59148	1.9466e-05	EPI	CASQ1
1.42965e-09	0.683881	2.21824e-05	EPI	BCL11B
1.54026e-09	1.18007	2.38986e-05	EPI	LPHN2
1.58146e-09	1.33966	2.4538e-05	EPI	POMC
1.75481e-09	1.73823	2.72276e-05	EPI	APOBEC3G
2.02552e-09	0.419864	3.14279e-05	EPI	LIM2
2.07696e-09	1.26365	3.22262e-05	EPI	CPT1A
2.39353e-09	0.958859	3.71381e-05	EPI	KLF7
2.39369e-09	1.26332	3.71404e-05	EPI	NMRK2
2.94512e-09	0.782366	4.56965e-05	EPI	GCNT2
3.44482e-09	0.949576	5.34498e-05	EPI	NUDT15
3.53785e-09	1.38982	5.48932e-05	EPI	C2CD5
3.56503e-09	1.19439	5.53149e-05	EPI	PRUNE2
4.09865e-09	1.26784	6.35946e-05	EPI	IL15
4.34183e-09	1.27716	6.73679e-05	EPI	CAMKV
4.89786e-09	1.49477	7.59952e-05	EPI	DMBX1
5.24252e-09	0.81335	8.13429e-05	EPI	TBC1D16
5.35091e-09	0.796319	8.30247e-05	EPI	HMGA2
5.60266e-09	1.1151	8.69309e-05	EPI	C3orf52
6.13078e-09	0.987384	9.51252e-05	EPI	ATP8B2
7.18605e-09	0.631498	0.000111499	EPI	DCLK1
9.17353e-09	0.631989	0.000142336	EPI	HLA-DPB2
1.0156e-08	0.894531	0.000157581	EPI	TMSB4X
1.03744e-08	0.976064	0.00016097	EPI	LY6E
1.09552e-08	1.86069	0.000169982	EPI	ARSE
1.17547e-08	0.92943	0.000182386	EPI	NACAD
1.2834e-08	1.63619	0.000199132	EPI	CERS4
1.31023e-08	0.862442	0.000203296	EPI	SRI
1.32154e-08	1.05792	0.00020505	EPI	CCND1
1.41534e-08	1.0914	0.000219605	EPI	HOMER3
1.43499e-08	0.550577	0.000222654	EPI	LOC100131496
1.44262e-08	1.70104	0.000223837	EPI	CRABP1
1.46404e-08	0.76096	0.000227161	EPI	SLC39A8
1.48125e-08	0.58557	0.00022983	EPI	SLC9A3R2
1.483e-08	0.832962	0.000230102	EPI	G6PC3
1.54196e-08	0.516145	0.000239251	EPI	MOG
1.61191e-08	1.24764	0.000250104	EPI	LRIG1
1.68657e-08	1.0329	0.000261689	EPI	HEY2
1.75602e-08	0.828122	0.000272464	EPI	MCAM
1.76074e-08	0.700607	0.000273196	EPI	ANK3
2.3742e-08	0.902621	0.000368381	EPI	MYLIP
2.39721e-08	1.12677	0.000371951	EPI	LRRC2
2.44873e-08	1.45054	0.000379945	EPI	DIAPH2
2.59073e-08	0.808168	0.000401978	EPI	BCRP3
2.69897e-08	0.857461	0.000418773	EPI	GABRB3
2.86213e-08	0.846054	0.000444089	EPI	IRS2
2.96691e-08	2.45701	0.000460346	EPI	OC90
2.96905e-08	0.912132	0.000460679	EPI	CD200
3.02646e-08	0.991423	0.000469586	EPI	SUSD5
3.12085e-08	1.88877	0.000484232	EPI	THY1
3.15595e-08	0.996944	0.000489676	EPI	CELSR2
4.31073e-08	0.784155	0.000668853	EPI	DAB2IP
4.60007e-08	1.207	0.000713747	EPI	GAL
4.62478e-08	0.816789	0.00071758	EPI	STARD4-AS1
4.79326e-08	0.831548	0.000743722	EPI	ETV1
5.80937e-08	1.06929	0.000901383	EPI	STOM
5.93716e-08	0.887411	0.00092121	EPI	USP13
6.28732e-08	1.73266	0.000975541	EPI	SPP1
6.34617e-08	1.93766	0.000984672	EPI	MEG8
6.38931e-08	1.18057	0.000991365	EPI	PLA2G4F
6.62751e-08	1.95919	0.00102832	EPI	PPAP2C
8.21601e-08	1.9654	0.0012748	EPI	LGR6
8.62687e-08	0.940828	0.00133855	EPI	POU3F1
8.65492e-08	0.826509	0.0013429	EPI	MPP2
8.76245e-08	0.717416	0.00135958	EPI	LYPD1
8.86584e-08	0.846124	0.00137562	EPI	UBE2O
8.86773e-08	0.581591	0.00137592	EPI	ZMYND8
1.04512e-07	0.646032	0.00162162	EPI	GABBR1
1.05644e-07	1.55881	0.00163917	EPI	CHN1
1.06083e-07	0.741458	0.00164599	EPI	DPPA4
1.29292e-07	1.15506	0.00200609	EPI	GPRC5B
1.36942e-07	0.856981	0.00212479	EPI	TSC22D1
1.37168e-07	0.690569	0.0021283	EPI	GFPT1
1.42686e-07	0.847704	0.00221391	EPI	TERF1
1.52271e-07	2.09585	0.00236264	EPI	CD70
1.53654e-07	0.887276	0.0023841	EPI	CD47
1.56218e-07	0.847568	0.00242388	EPI	SLC6A9
1.57583e-07	0.809125	0.00244505	EPI	ANKRD36B
1.79177e-07	0.951371	0.00278011	EPI	TNFRSF21
1.81539e-07	1.16015	0.00281676	EPI	FABP3
1.9427e-07	0.835824	0.0030143	EPI	LOC100505817
1.99759e-07	0.978816	0.00309947	EPI	PRSS8
2.2165e-07	1.29164	0.00343913	EPI	SDC2
2.23302e-07	1.30206	0.00346475	EPI	RPS6KA2
2.23457e-07	0.729527	0.00346716	EPI	TUBA1A
2.40431e-07	0.752574	0.00373052	EPI	FADS3
2.41531e-07	0.713964	0.00374759	EPI	PYGL
2.84844e-07	0.271058	0.00441964	EPI	CRYBB1
2.9849e-07	0.688527	0.00463138	EPI	PIP4K2A
3.00049e-07	0.955926	0.00465556	EPI	CCDC80
3.01932e-07	1.48622	0.00468478	EPI	PHF19
3.07929e-07	0.564597	0.00477783	EPI	SPRY1
3.10169e-07	1.02015	0.00481258	EPI	CDX1
3.10176e-07	0.614846	0.0048127	EPI	ZFP36L1
3.13149e-07	0.64023	0.00485882	EPI	FGF2
3.16181e-07	0.870805	0.00490586	EPI	PDIA6
3.18198e-07	0.862511	0.00493716	EPI	RASGRP2
3.25165e-07	0.264117	0.00504527	EPI	GRIN2A
3.26206e-07	0.646388	0.00506142	EPI	STK10
3.51568e-07	1.28317	0.00545493	EPI	TMC6
3.57543e-07	0.810237	0.00554764	EPI	IL34
3.61417e-07	0.724515	0.00560775	EPI	AP2B1
3.61417e-07	0.582887	0.00560775	EPI	PLIN3
3.62488e-07	0.875125	0.00562437	EPI	MB21D1
3.69185e-07	0.938073	0.00572828	EPI	MN1
3.80244e-07	0.91791	0.00589987	EPI	F2
3.81287e-07	1.15137	0.00591605	EPI	IL32
4.09704e-07	1.43332	0.00635697	EPI	MT1A
4.10783e-07	1.93464	0.00637371	EPI	GPNMB
4.41468e-07	1.14473	0.00684981	EPI	PACS1
4.73261e-07	0.66119	0.00734311	EPI	MICB
4.79574e-07	0.557077	0.00744106	EPI	AFMID
4.95589e-07	0.519227	0.00768956	EPI	PDZD2
5.12724e-07	0.579879	0.00795543	EPI	MFSD10
5.17842e-07	0.712815	0.00803483	EPI	ACTN1
5.27774e-07	0.743279	0.00818895	EPI	VTA1
5.56353e-07	0.82611	0.00863238	EPI	NIPA1
5.6592e-07	0.696043	0.00878081	EPI	CYB5A
5.68948e-07	0.635277	0.0088278	EPI	DCAF4
6.17324e-07	1.07959	0.0095784	EPI	PLD6
6.37302e-07	0.779085	0.00988837	EPI	PBX4
6.42605e-07	1.47654	0.00997066	EPI	GALNT3
6.4652e-07	0.752143	0.0100314	EPI	TNFAIP8
6.85882e-07	0.674264	0.0106421	EPI	DNAJB6
6.98761e-07	0.885341	0.010842	EPI	PLBD1
7.11113e-07	0.626866	0.0110336	EPI	DRAXIN
7.13401e-07	0.316862	0.0110691	EPI	PRDM14
7.26168e-07	0.506216	0.0112672	EPI	ATXN1
7.48794e-07	0.778772	0.0116183	EPI	MID1IP1
8.12598e-07	1.17811	0.0126083	EPI	PRELP
8.72888e-07	0.576802	0.0135437	EPI	HN1
9.14989e-07	0.311641	0.014197	EPI	LOC399715
9.4643e-07	0.869712	0.0146848	EPI	KCNE3
9.59752e-07	0.693223	0.0148915	EPI	SPRY4
9.74546e-07	1.75811	0.015121	EPI	LITAF
9.87899e-07	1.00969	0.0153282	EPI	CCL2
9.93183e-07	0.790987	0.0154102	EPI	CCNI2
1.0004e-06	0.951382	0.0155222	EPI	GADD45B
1.00439e-06	0.586551	0.0155842	EPI	KCNN2
1.0072e-06	1.2667	0.0156278	EPI	MVP
1.0257e-06	0.994257	0.0159147	EPI	SLC16A10
1.18549e-06	1.25184	0.018394	EPI	PHACTR1
1.27534e-06	1.03112	0.0197881	EPI	TSPAN4
5.41436e-24	2.86079	8.40093e-20	PE	HABP2
7.70542e-23	3.02845	1.19557e-18	PE	MYL4
1.21271e-22	2.42975	1.88165e-18	PE	LINC00261
1.89172e-22	4.04777	2.93519e-18	PE	APOA1
2.46564e-21	3.29672	3.82569e-17	PE	FRZB
3.9492e-21	2.61629	6.12758e-17	PE	CPN1
5.00058e-21	2.90997	7.7589e-17	PE	RSPO3
1.21394e-19	3.09474	1.88356e-15	PE	FLRT3
1.82776e-19	2.68454	2.83595e-15	PE	COL4A1
3.61265e-19	3.01201	5.60539e-15	PE	GUCA2A
5.2757e-19	1.93114	8.18578e-15	PE	BCL2L15
6.13828e-19	2.24163	9.52415e-15	PE	GJB1
6.3289e-19	2.66391	9.81992e-15	PE	COL4A2
1.5619e-18	2.04726	2.42344e-14	PE	IGF1
1.89621e-18	2.2808	2.94216e-14	PE	TNIP3
1.97895e-18	2.44709	3.07054e-14	PE	CDH11
6.60044e-18	2.74571	1.02412e-13	PE	CDH2
8.22844e-18	1.97252	1.27672e-13	PE	GPR161
9.55609e-18	2.32855	1.48272e-13	PE	CTSE
1.05397e-17	3.43001	1.63534e-13	PE	FN1
1.11477e-17	1.72432	1.72967e-13	PE	GATA4
2.37151e-17	2.1543	3.67963e-13	PE	COL18A1
3.11251e-17	2.70145	4.82938e-13	PE	CLVS2
7.63822e-17	1.99908	1.18515e-12	PE	MTTP
1.17821e-16	2.89079	1.82811e-12	PE	MYL3
5.05918e-16	1.69299	7.84982e-12	PE	P4HA1
5.47786e-16	2.2558	8.49945e-12	PE	PRTG
6.26513e-16	2.08312	9.72097e-12	PE	PRKCH
1.15617e-15	2.46235	1.79391e-11	PE	NRP1
1.76796e-15	1.76501	2.74317e-11	PE	ENC1
1.78909e-15	2.40106	2.77595e-11	PE	TMEM88
2.59526e-15	0.895866	4.02681e-11	PE	NRG2
2.71722e-15	2.15595	4.21604e-11	PE	ADAMTS1
3.30611e-15	2.54478	5.12975e-11	PE	ITIH5
3.39461e-15	0.96649	5.26708e-11	PE	FOXA2
4.39618e-15	1.50847	6.82112e-11	PE	CELA3A
4.66505e-15	1.6982	7.23829e-11	PE	AMOTL1
5.28235e-15	1.90517	8.19609e-11	PE	FST
6.39147e-15	1.96205	9.91701e-11	PE	BMP6
6.39715e-15	1.28591	9.92582e-11	PE	NID2
6.49662e-15	2.0434	1.00802e-10	PE	GNG2
7.20471e-15	2.75671	1.11788e-10	PE	LGALS16
1.27656e-14	2.0993	1.98071e-10	PE	NR2F2
2.11944e-14	2.1245	3.28853e-10	PE	ACSL1
2.6017e-14	1.69749	4.03679e-10	PE	MGST2
4.01006e-14	1.78163	6.222e-10	PE	ZCCHC24
4.56559e-14	2.24361	7.08396e-10	PE	LEPREL1
7.82671e-14	2.54129	1.21439e-09	PE	KCNJ13
9.32609e-14	1.7753	1.44704e-09	PE	CREB3L3
1.13094e-13	3.57285	1.75477e-09	PE	CGA
1.31468e-13	1.73686	2.03986e-09	PE	RXRA
1.33989e-13	2.07199	2.07897e-09	PE	ITGA5
1.84363e-13	1.54854	2.86058e-09	PE	TNFAIP2
1.99749e-13	1.75077	3.0993e-09	PE	LGALS3
2.24906e-13	1.29461	3.48964e-09	PE	DPP4
2.42464e-13	1.8024	3.76206e-09	PE	LOC100129935
2.7626e-13	1.12259	4.28645e-09	PE	FRMD4B
4.55998e-13	1.95384	7.07527e-09	PE	PITX2
5.16161e-13	1.88295	8.00875e-09	PE	SYT13
5.61353e-13	1.94292	8.70996e-09	PE	TINAGL1
6.12002e-13	1.56321	9.49582e-09	PE	PKIA
6.60575e-13	1.44371	1.02495e-08	PE	CELA3B
7.58686e-13	0.766333	1.17718e-08	PE	ROBO2
8.26797e-13	1.79185	1.28286e-08	PE	LHFP
8.64542e-13	2.29642	1.34142e-08	PE	CMBL
9.24673e-13	1.54382	1.43472e-08	PE	IL1R1
1.17599e-12	1.4951	1.82467e-08	PE	ANG
1.18724e-12	1.68191	1.84212e-08	PE	ADM
1.21238e-12	1.82034	1.88113e-08	PE	FYB
1.29001e-12	1.42628	2.00158e-08	PE	MED12L
2.04024e-12	1.65546	3.16563e-08	PE	SBSPON
2.29815e-12	1.72855	3.56581e-08	PE	SLCO2A1
2.32862e-12	1.47956	3.61308e-08	PE	PTK2B
2.69783e-12	1.75161	4.18596e-08	PE	DUSP4
2.86963e-12	1.46395	4.45251e-08	PE	GCKR
2.91352e-12	2.26192	4.52061e-08	PE	MLLT11
3.77816e-12	2.51487	5.86219e-08	PE	ANXA1
4.29429e-12	1.50772	6.66302e-08	PE	FAM89A
5.10323e-12	1.73592	7.91817e-08	PE	ROBO1
5.84938e-12	1.99467	9.0759e-08	PE	GPR32
6.34078e-12	1.33002	9.83835e-08	PE	TRIM2
6.68983e-12	1.15306	1.03799e-07	PE	SLC2A3
6.73391e-12	1.4924	1.04483e-07	PE	SOX17
6.90017e-12	2.97017	1.07063e-07	PE	PRR9
7.62775e-12	0.512314	1.18352e-07	PE	HSPG2
7.97461e-12	1.19646	1.23734e-07	PE	UBE2J1
8.28992e-12	1.22774	1.28626e-07	PE	PLXNA2
8.38694e-12	1.07276	1.30132e-07	PE	TMEM40
8.79484e-12	1.10356	1.36461e-07	PE	HTRA4
9.20278e-12	1.3168	1.4279e-07	PE	PKP2
1.00534e-11	1.17998	1.55989e-07	PE	KRT19
1.03179e-11	0.871849	1.60093e-07	PE	PAG1
1.04577e-11	1.39249	1.62261e-07	PE	P2RY6
1.07935e-11	1.48114	1.67472e-07	PE	ALDH1A1
1.10589e-11	1.57799	1.7159e-07	PE	PDLIM2
1.14774e-11	1.15412	1.78083e-07	PE	CAMK2D
1.27543e-11	1.85533	1.97896e-07	PE	CACHD1
1.4921e-11	1.51999	2.31514e-07	PE	ADAM19
1.50077e-11	1.10908	2.32859e-07	PE	DSG3
1.50924e-11	1.92906	2.34173e-07	PE	S1PR2
1.54012e-11	1.25304	2.38965e-07	PE	CALD1
1.57371e-11	1.15841	2.44178e-07	PE	CLEC1A
1.5874e-11	3.42347	2.46301e-07	PE	PAGE4
1.65709e-11	1.46419	2.57114e-07	PE	RP9P
1.73676e-11	1.32854	2.69475e-07	PE	ADD3
1.73777e-11	1.01668	2.69633e-07	PE	MIR492
1.96812e-11	1.07904	3.05373e-07	PE	PRDM11
2.01695e-11	1.08861	3.12951e-07	PE	FBLIM1
2.07724e-11	1.15944	3.22305e-07	PE	C2orf72
2.31531e-11	1.84727	3.59244e-07	PE	FAM198B
2.89802e-11	2.41386	4.49656e-07	PE	PGF
2.92989e-11	1.9797	4.54601e-07	PE	PEG10
3.35081e-11	1.66093	5.19911e-07	PE	FAM46A
3.38516e-11	2.07536	5.25242e-07	PE	CYP19A1
3.69766e-11	1.51994	5.7373e-07	PE	ST8SIA4
4.18742e-11	2.28342	6.49721e-07	PE	PGC
4.27907e-11	1.30774	6.6394e-07	PE	FLJ22447
4.47146e-11	0.856122	6.93792e-07	PE	SLC16A11
5.02943e-11	2.90316	7.80366e-07	PE	CGB
5.12319e-11	0.749832	7.94914e-07	PE	MGC45800
5.28323e-11	1.99396	8.19746e-07	PE	RHOBTB1
5.43484e-11	1.4279	8.4327e-07	PE	PHACTR2
5.56615e-11	0.866717	8.63644e-07	PE	SEMA7A
5.56721e-11	0.833625	8.63808e-07	PE	ITGB3
5.70427e-11	1.41855	8.85075e-07	PE	2002-03-01
6.6187e-11	1.75999	1.02696e-06	PE	SMPDL3B
7.23358e-11	1.58611	1.12236e-06	PE	TM6SF2
7.63366e-11	1.07566	1.18444e-06	PE	FAM65A
7.80517e-11	2.02869	1.21105e-06	PE	MUC15
8.68381e-11	1.09624	1.34738e-06	PE	MYO10
9.83356e-11	1.49891	1.52578e-06	PE	PTN
1.00079e-10	1.32769	1.55282e-06	PE	BIN2
1.05653e-10	1.44471	1.63931e-06	PE	ID2
1.24885e-10	1.0775	1.93772e-06	PE	SYNPO
1.29261e-10	1.78993	2.00562e-06	PE	ARL4C
1.32101e-10	0.798122	2.04968e-06	PE	LAMA1
1.3284e-10	1.87672	2.06115e-06	PE	TREML2
1.34778e-10	0.450996	2.09122e-06	PE	SALL1
1.35765e-10	1.40375	2.10653e-06	PE	AMOTL2
1.37518e-10	1.24347	2.13373e-06	PE	KIAA1462
1.38655e-10	1.25083	2.15137e-06	PE	CPEB4
1.53548e-10	0.97202	2.38245e-06	PE	ANXA5
1.54131e-10	1.47834	2.3915e-06	PE	KLB
1.73806e-10	0.917446	2.69677e-06	PE	BCL2L1
1.86158e-10	0.325423	2.88842e-06	PE	KCNMA1
1.92416e-10	1.84684	2.98553e-06	PE	FOSB
2.29503e-10	1.15432	3.56096e-06	PE	KIAA0101
2.42378e-10	1.72916	3.76074e-06	PE	MSX2
2.85341e-10	1.34415	4.42735e-06	PE	CADM1
3.31185e-10	1.74651	5.13866e-06	PE	HIST3H2A
3.38346e-10	1.30068	5.24978e-06	PE	AVPI1
3.76232e-10	1.0452	5.83762e-06	PE	TMEM30B
3.807e-10	1.168	5.90694e-06	PE	CREB3L2
4.01421e-10	1.30255	6.22846e-06	PE	SLC38A3
4.03267e-10	1.47685	6.25709e-06	PE	TGFBR2
4.14963e-10	1.37549	6.43856e-06	PE	TSPO
4.16866e-10	1.44379	6.46809e-06	PE	ACTC1
4.67335e-10	1.00161	7.25117e-06	PE	CHST3
4.68738e-10	1.08916	7.27293e-06	PE	PID1
6.03033e-10	1.42185	9.35666e-06	PE	CCKBR
6.16765e-10	1.55662	9.56973e-06	PE	SP8
6.64838e-10	0.891616	1.03156e-05	PE	ATP10D
6.65639e-10	1.14959	1.03281e-05	PE	ERVFRD-1
7.34838e-10	1.05392	1.14018e-05	PE	KALRN
7.39502e-10	1.64233	1.14741e-05	PE	CSF3R
7.76193e-10	0.911566	1.20434e-05	PE	RFK
7.77388e-10	1.0903	1.2062e-05	PE	HLCS
7.77534e-10	1.53116	1.20642e-05	PE	AAED1
8.41971e-10	1.65626	1.3064e-05	PE	GATM
8.51116e-10	1.04841	1.32059e-05	PE	SLC22A11
9.36643e-10	1.71024	1.4533e-05	PE	FADS1
9.64086e-10	1.0258	1.49588e-05	PE	PARD6B
9.67182e-10	1.56632	1.50068e-05	PE	CYP4X1
9.86427e-10	1.40016	1.53054e-05	PE	LINC00668
1.00303e-09	2.10542	1.55631e-05	PE	VTRNA1-3
1.00517e-09	0.806672	1.55961e-05	PE	GDA
1.0125e-09	1.26227	1.571e-05	PE	SLC38A1
1.0212e-09	1.83067	1.5845e-05	PE	SERTAD4
1.08068e-09	0.429774	1.67679e-05	PE	GPR115
1.12526e-09	0.894746	1.74596e-05	PE	GNE
1.13964e-09	1.6866	1.76826e-05	PE	DYNLT3
1.1679e-09	1.52584	1.81212e-05	PE	GPR56
1.20413e-09	1.82812	1.86833e-05	PE	SP6
1.24636e-09	1.79935	1.93385e-05	PE	CLMP
1.34951e-09	2.0073	2.09389e-05	PE	CXCR6
1.48054e-09	1.05154	2.2972e-05	PE	SKP2
1.54081e-09	1.53727	2.39071e-05	PE	SLC3A1
1.55091e-09	0.998844	2.40639e-05	PE	CNN2
1.58597e-09	1.36161	2.46079e-05	PE	WBP5
1.71595e-09	0.770179	2.66247e-05	PE	ALCAM
1.7806e-09	1.94068	2.76279e-05	PE	RGS5
1.87114e-09	1.89665	2.90325e-05	PE	RNASE1
1.90141e-09	1.0921	2.95023e-05	PE	LRRC58
1.9286e-09	1.31962	2.99242e-05	PE	GSTM3
1.98587e-09	0.744285	3.08127e-05	PE	HAP1
2.0111e-09	1.31794	3.12043e-05	PE	HAPLN1
2.04108e-09	1.91011	3.16694e-05	PE	ESRRG
2.05007e-09	0.885078	3.18089e-05	PE	NME4
2.0691e-09	1.2384	3.21041e-05	PE	TENM3
2.33388e-09	1.89539	3.62125e-05	PE	CGB7
2.79879e-09	1.08747	4.3426e-05	PE	SNX33
3.14321e-09	1.06764	4.877e-05	PE	ABCD1
3.52344e-09	0.938387	5.46696e-05	PE	ABHD5
3.72765e-09	1.41456	5.78382e-05	PE	ROR2
3.77787e-09	1.29872	5.86174e-05	PE	FSCN1
3.77866e-09	0.853645	5.86297e-05	PE	LOC642852
3.79984e-09	1.46641	5.89583e-05	PE	ZNF439
3.81355e-09	1.26425	5.9171e-05	PE	FAM214A
3.93813e-09	1.23911	6.1104e-05	PE	CPM
4.04912e-09	1.26184	6.28261e-05	PE	ARID3A
4.06256e-09	0.821945	6.30347e-05	PE	HNF1B
4.11965e-09	1.67629	6.39204e-05	PE	FAM110A
4.2765e-09	1.32365	6.63541e-05	PE	AP1S2
4.30478e-09	1.81059	6.6793e-05	PE	SDC1
4.34654e-09	1.68367	6.7441e-05	PE	MGAT4A
4.82062e-09	0.707396	7.47967e-05	PE	MGC12916
4.84816e-09	1.4681	7.5224e-05	PE	LIPG
4.98805e-09	0.487824	7.73945e-05	PE	NUGGC
5.09724e-09	1.15485	7.90888e-05	PE	PAPOLA
5.31448e-09	0.953502	8.24595e-05	PE	ENG
5.341e-09	1.67283	8.2871e-05	PE	CRYGD
5.55079e-09	1.08472	8.61261e-05	PE	GALNT7
5.57597e-09	1.40515	8.65167e-05	PE	SIAH2
5.7961e-09	0.70589	8.99323e-05	PE	HSPA12A
6.10497e-09	1.08876	9.47246e-05	PE	NR1H4
6.12199e-09	1.17331	9.49889e-05	PE	XPR1
6.24818e-09	1.22846	9.69467e-05	PE	SH3BP5
6.49437e-09	1.41765	0.000100767	PE	EDNRB
6.5821e-09	1.34378	0.000102128	PE	CEBPD
6.72863e-09	1.36928	0.000104401	PE	MBNL2
6.77904e-09	0.585353	0.000105184	PE	MME
7.01271e-09	1.16043	0.000108809	PE	YAP1
7.08627e-09	1.09268	0.000109951	PE	KYNU
7.12842e-09	1.33116	0.000110605	PE	MCC
7.3435e-09	1.19301	0.000113942	PE	SAMD8
7.65389e-09	1.442	0.000118758	PE	SLCO4A1
7.67202e-09	1.32008	0.000119039	PE	IL6
7.6743e-09	0.858083	0.000119074	PE	LGR5
7.88481e-09	1.17313	0.000122341	PE	IRX4
8.55787e-09	0.766321	0.000132784	PE	TMEM52B
9.14869e-09	3.37992	0.000141951	PE	CGB5
9.21159e-09	2.2734	0.000142927	PE	TREM1
9.4787e-09	1.38569	0.000147072	PE	CCR7
9.5208e-09	1.2159	0.000147725	PE	KATNBL1
1.00183e-08	0.825278	0.000155444	PE	PPAPDC1B
1.00874e-08	1.32951	0.000156516	PE	ARHGAP24
1.04566e-08	1.51867	0.000162244	PE	KRT23
1.06888e-08	0.970828	0.000165848	PE	CERS6
1.07862e-08	0.796963	0.000167359	PE	TPM4
1.20256e-08	0.789048	0.000186589	PE	PAK3
1.20347e-08	1.29389	0.00018673	PE	VGLL1
1.20661e-08	1.75146	0.000187218	PE	C5orf30
1.21452e-08	0.915967	0.000188446	PE	NOS2
1.27556e-08	1.64283	0.000197916	PE	FAM49A
1.28309e-08	1.98282	0.000199085	PE	LOC100506655
1.30578e-08	0.977472	0.000202605	PE	BCL2L2
1.34009e-08	1.28341	0.000207929	PE	KLHL8
1.3635e-08	1.13633	0.00021156	PE	KDELC2
1.3734e-08	1.36405	0.000213096	PE	CNTFR
1.47946e-08	0.901426	0.000229554	PE	RILPL1
1.48994e-08	0.898075	0.00023118	PE	CD276
1.602e-08	0.999848	0.000248567	PE	TEAD1
1.61287e-08	1.03755	0.000250253	PE	AFF4
1.62701e-08	0.522148	0.000252447	PE	PTPN5
1.66691e-08	1.83081	0.000258638	PE	BCAR4
1.66691e-08	1.04078	0.000258638	PE	DPYSL3
1.73597e-08	1.14904	0.000269354	PE	PTPRE
1.77857e-08	1.0935	0.000275962	PE	HIST1H2AE
1.78807e-08	1.31358	0.000277437	PE	CITED2
1.88219e-08	1.59948	0.00029204	PE	LINC00379
1.91633e-08	1.16608	0.000297338	PE	GRAMD3
1.92353e-08	1.02452	0.000298454	PE	SRC
1.96128e-08	0.929722	0.000304313	PE	TACC1
2.18787e-08	1.13113	0.00033947	PE	THSD1
2.30402e-08	1.76553	0.000357491	PE	EGR2
2.36752e-08	0.645357	0.000367344	PE	APOA2
2.3851e-08	1.57653	0.000370072	PE	CYP11A1
2.43962e-08	0.94192	0.000378531	PE	MSRB1
2.52333e-08	1.42075	0.00039152	PE	DENND2C
2.6306e-08	1.09638	0.000408163	PE	SMAD9
2.75496e-08	1.3649	0.00042746	PE	PDPN
2.77472e-08	1.56467	0.000430526	PE	SLC27A2
2.78352e-08	1.09062	0.000431891	PE	ANKMY2
2.84545e-08	1.35562	0.000441499	PE	ABHD4
2.95749e-08	1.55305	0.000458884	PE	CD74
3.0534e-08	1.27573	0.000473765	PE	TRPV2
3.14155e-08	0.73309	0.000487443	PE	SH3RF1
3.18166e-08	1.11066	0.000493666	PE	GATA2
3.21752e-08	1.19537	0.000499231	PE	RAB17
3.24644e-08	1.0465	0.000503718	PE	GLYCTK
3.48031e-08	1.05395	0.000540004	PE	STX3
3.64274e-08	0.798788	0.000565207	PE	NXN
3.6614e-08	1.15725	0.000568103	PE	SGPP1
3.68221e-08	0.480111	0.000571332	PE	DOCK8
3.68483e-08	1.51682	0.000571738	PE	PMEL
3.69638e-08	0.909009	0.000573531	PE	CAPN6
3.77727e-08	1.06269	0.000586081	PE	PLOD1
3.97142e-08	0.993873	0.000616206	PE	KANK4
4.03511e-08	1.02314	0.000626088	PE	NEDD4L
4.21196e-08	0.944906	0.000653527	PE	YAE1D1
4.25777e-08	0.598487	0.000660635	PE	WASF3
4.26471e-08	0.745947	0.000661712	PE	CEBPA-AS1
4.26847e-08	1.1737	0.000662296	PE	GPR78
4.37393e-08	0.512492	0.000678659	PE	SYNGR1
4.39959e-08	1.06933	0.00068264	PE	CDC42EP1
4.47794e-08	1.09402	0.000694798	PE	DFNA5
4.51523e-08	2.48828	0.000700584	PE	ANKRD1
4.6815e-08	0.997925	0.000726381	PE	TCF7L2
4.879e-08	0.818229	0.000757025	PE	TOR1B
4.90943e-08	0.744053	0.000761747	PE	SLC26A2
4.91881e-08	1.6235	0.000763202	PE	HSPA1B
4.96277e-08	1.01922	0.000770024	PE	DUSP5
5.0251e-08	0.778555	0.000779694	PE	ARF4
5.23573e-08	0.981749	0.000812376	PE	SLC35D1
5.24559e-08	0.867717	0.000813906	PE	RIOK3
5.25359e-08	1.48742	0.000815147	PE	CA12
5.33985e-08	1.90972	0.000828531	PE	SLC40A1
5.42469e-08	0.812819	0.000841695	PE	NRIP1
5.72395e-08	0.894059	0.000888128	PE	SPATA13
5.87331e-08	1.03318	0.000911303	PE	CSGALNACT2
5.94591e-08	2.00894	0.000922567	PE	HSD3B1
6.14446e-08	1.53016	0.000953375	PE	SGCE
6.25539e-08	1.07869	0.000970587	PE	DOK1
6.28266e-08	1.17316	0.000974818	PE	MRGPRX1
6.2871e-08	0.924111	0.000975506	PE	LYN
6.4844e-08	0.984376	0.00100612	PE	KLF9
6.55192e-08	1.21258	0.0010166	PE	ATF7IP2
6.84307e-08	1.41642	0.00106177	PE	RFPL4B
6.89119e-08	1.74726	0.00106924	PE	HSPB8
6.9018e-08	0.96373	0.00107088	PE	GNA12
7.07074e-08	1.03566	0.0010971	PE	HMOX1
7.08436e-08	1.40017	0.00109921	PE	FAM65B
7.15327e-08	1.55268	0.0011099	PE	TNFRSF1B
7.22573e-08	0.737326	0.00112114	PE	KDELR2
7.81103e-08	0.96444	0.00121196	PE	PLEKHA6
7.81736e-08	0.791401	0.00121294	PE	DGKD
7.9172e-08	1.06511	0.00122843	PE	NOTUM
7.93523e-08	1.46509	0.00123123	PE	RILPL2
8.11875e-08	0.807133	0.0012597	PE	CAPN13
8.13717e-08	2.36166	0.00126256	PE	APOC3
8.17598e-08	1.59252	0.00126859	PE	H19
8.20594e-08	0.578374	0.00127323	PE	PKM
8.32212e-08	0.506209	0.00129126	PE	TIPARP
8.35994e-08	1.13205	0.00129713	PE	LEPRE1
8.40951e-08	0.81997	0.00130482	PE	CHMP7
8.5861e-08	1.59652	0.00133222	PE	RELT
8.58935e-08	1.6253	0.00133272	PE	BATF
8.74317e-08	0.942692	0.00135659	PE	DLG5
8.75445e-08	0.946455	0.00135834	PE	CPZ
9.10918e-08	0.862595	0.00141338	PE	SERPINB8
9.43847e-08	1.08621	0.00146447	PE	HEBP1
9.71508e-08	0.806587	0.00150739	PE	SLC7A8
1.00751e-07	0.835437	0.00156325	PE	PDZK1
1.0142e-07	0.817548	0.00157363	PE	FKBP9
1.01668e-07	1.37646	0.00157749	PE	LYPD6B
1.03533e-07	0.717391	0.00160641	PE	RNF103
1.10223e-07	0.921565	0.00171023	PE	DCTD
1.10731e-07	0.879687	0.00171811	PE	GNPAT
1.12188e-07	1.23299	0.00174071	PE	TFAP2A
1.1426e-07	1.23314	0.00177286	PE	CDKN1C
1.14911e-07	0.868329	0.00178296	PE	ANXA3
1.16502e-07	1.40434	0.00180765	PE	HIST1H2BJ
1.16599e-07	0.608828	0.00180915	PE	TNFRSF19
1.18406e-07	1.36772	0.00183719	PE	TMEM247
1.2168e-07	0.766713	0.00188798	PE	PCBD1
1.22258e-07	0.951458	0.00189695	PE	IL36RN
1.24518e-07	1.38772	0.00193202	PE	GRAMD2
1.29609e-07	0.823773	0.00201101	PE	TAF5
1.30711e-07	1.54443	0.00202811	PE	CD274
1.31704e-07	1.25196	0.00204351	PE	KCNN4
1.32163e-07	0.533267	0.00205064	PE	ARHGEF4
1.32568e-07	0.836789	0.00205693	PE	ZBTB38
1.35062e-07	3.0691	0.00209562	PE	CGB8
1.37374e-07	1.0603	0.0021315	PE	VEGFA
1.43275e-07	1.19086	0.00222306	PE	ENDOU
1.45971e-07	1.92244	0.00226489	PE	LINC00643
1.50301e-07	0.848826	0.00233208	PE	UGDH
1.51848e-07	0.3016	0.00235608	PE	NRXN3
1.56539e-07	1.59126	0.00242886	PE	SAA1
1.58831e-07	0.870904	0.00246442	PE	CDK6
1.5999e-07	0.478326	0.00248241	PE	CCDC88B
1.61092e-07	0.786083	0.0024995	PE	SYNJ1
1.63872e-07	0.861792	0.00254264	PE	ADAM8
1.65435e-07	2.11952	0.00256688	PE	HOPX
1.67414e-07	1.19717	0.0025976	PE	PLA2G12B
1.67771e-07	1.21398	0.00260314	PE	MPP1
1.7375e-07	1.47274	0.00269591	PE	MAFF
1.77202e-07	1.10752	0.00274947	PE	BAG3
1.77221e-07	0.859202	0.00274976	PE	HUNK
1.79565e-07	1.25311	0.00278614	PE	GCNT3
1.80205e-07	1.42326	0.00279606	PE	C1orf198
1.80358e-07	0.679433	0.00279844	PE	RUNX1
1.81321e-07	1.58267	0.00281338	PE	OPN3
1.86215e-07	1.1089	0.00288931	PE	HLA-DRB1
1.86671e-07	1.09481	0.00289639	PE	ZNF750
1.86923e-07	1.42435	0.0029003	PE	HBEGF
1.88049e-07	0.872144	0.00291777	PE	FAM118A
1.883e-07	1.2589	0.00292167	PE	GATA3
1.88554e-07	1.69786	0.0029256	PE	LYPD5
1.89646e-07	0.943346	0.00294255	PE	LRIG3
1.94726e-07	2.09746	0.00302137	PE	STAMBPL1
1.95942e-07	0.967938	0.00304024	PE	ODF2L
2.04675e-07	0.846481	0.00317574	PE	FAR1
2.09236e-07	0.620836	0.0032465	PE	COL23A1
2.13018e-07	0.734396	0.00330519	PE	AKAP13
2.13423e-07	1.27036	0.00331147	PE	IFI6
2.1422e-07	0.636047	0.00332384	PE	GEMIN8P4
2.14783e-07	1.65867	0.00333257	PE	ERVV-1
2.20614e-07	1.32706	0.00342305	PE	SLC19A1
2.23709e-07	0.809409	0.00347106	PE	KCTD20
2.32223e-07	0.96822	0.00360318	PE	S100A10
2.40414e-07	2.10176	0.00373026	PE	ERVV-2
2.40815e-07	1.30984	0.00373648	PE	RAB8B
2.44511e-07	0.615328	0.00379384	PE	BMP7
2.4876e-07	0.399501	0.00385976	PE	DLG2
2.50132e-07	0.987682	0.00388105	PE	IHH
2.55137e-07	1.29448	0.00395871	PE	MSI1
2.6096e-07	1.01343	0.00404905	PE	CYP2C18
2.62965e-07	1.1	0.00408016	PE	ZNF69
2.6393e-07	0.954984	0.00409513	PE	MIR22HG
2.83429e-07	0.734801	0.00439769	PE	SGMS1
2.84133e-07	0.944061	0.0044086	PE	SMAGP
2.95513e-07	1.58375	0.00458518	PE	SLC13A4
2.98066e-07	0.71911	0.00462479	PE	GABRE
3.01095e-07	0.615912	0.00467179	PE	GSTT1
3.05517e-07	1.18286	0.0047404	PE	COCH
3.05628e-07	0.915655	0.00474212	PE	LGALS13
3.1088e-07	0.797546	0.00482362	PE	PIK3C2B
3.37992e-07	0.987876	0.00524429	PE	RBM46
3.3921e-07	0.852777	0.00526319	PE	P2RY14
3.45037e-07	1.18796	0.00535359	PE	PKP3
3.59723e-07	0.934542	0.00558146	PE	GPR87
3.74542e-07	0.787251	0.00581139	PE	CAMSAP2
3.76798e-07	1.23681	0.0058464	PE	ABHD14A
3.957e-07	0.93565	0.00613969	PE	BMP4
4.01808e-07	0.733819	0.00623445	PE	CNNM2
4.03047e-07	0.873206	0.00625367	PE	TBX2
4.17651e-07	0.842835	0.00648028	PE	TMEM123
4.25485e-07	0.80337	0.00660182	PE	KCNJ16
4.27967e-07	1.07313	0.00664034	PE	ZDHHC11
4.30323e-07	0.716735	0.00667689	PE	FRMD4A
4.3378e-07	1.21796	0.00673054	PE	GRHL1
4.34794e-07	0.989514	0.00674627	PE	IFRD1
4.39119e-07	0.892987	0.00681338	PE	COLEC12
4.44801e-07	0.895152	0.00690153	PE	P2RY2
4.45908e-07	1.19905	0.0069187	PE	DEPDC7
4.5002e-07	1.04056	0.00698251	PE	SLC39A5
4.52537e-07	1.08406	0.00702157	PE	LRRC16A
4.56802e-07	1.01957	0.00708774	PE	SLC12A2
4.60394e-07	1.3562	0.00714347	PE	FAR2
4.60394e-07	1.23425	0.00714347	PE	ERP27
4.6121e-07	1.17265	0.00715614	PE	PYGO1
4.69031e-07	0.619133	0.00727748	PE	ZFHX3
4.70671e-07	0.737265	0.00730294	PE	DLG5-AS1
4.7877e-07	1.1219	0.0074286	PE	SH3BGRL2
4.82758e-07	0.756438	0.00749047	PE	HIST1H2BK
4.88155e-07	2.25059	0.00757421	PE	GAST
4.95046e-07	1.19881	0.00768114	PE	ERVMER34-1
5.00708e-07	0.917517	0.00776899	PE	CBLB
5.09748e-07	1.35803	0.00790926	PE	HS3ST1
5.40844e-07	0.589776	0.00839173	PE	ADAM9
5.42289e-07	0.458021	0.00841416	PE	CFTR
5.52577e-07	0.852567	0.00857378	PE	MANEA
5.55832e-07	0.53878	0.00862429	PE	SRSF8
5.5627e-07	0.776857	0.00863108	PE	EXTL2
5.56656e-07	1.02216	0.00863708	PE	NPNT
5.81431e-07	0.730186	0.00902148	PE	LGALS2
6.1671e-07	0.658987	0.00956888	PE	ANKS1A
6.25289e-07	1.05283	0.00970198	PE	GREM2
6.30527e-07	0.539	0.00978326	PE	ANKAR
6.32562e-07	1.23004	0.00981484	PE	SLC25A24
6.36874e-07	1.13511	0.00988174	PE	COL21A1
6.41895e-07	0.961117	0.00995965	PE	LOC285740
6.4946e-07	0.940931	0.010077	PE	PHLDB2
6.6986e-07	0.524418	0.0103935	PE	ABHD6
6.99589e-07	0.998266	0.0108548	PE	CDH24
7.08514e-07	1.08368	0.0109933	PE	HS6ST2
7.27365e-07	0.723248	0.0112858	PE	SEC24A
7.41754e-07	0.952152	0.0115091	PE	PTPN14
7.70026e-07	1.23062	0.0119477	PE	PODXL
7.77581e-07	0.401745	0.0120649	PE	GAREM
7.7762e-07	0.729252	0.0120656	PE	AGPAT5
7.79816e-07	1.07357	0.0120996	PE	OLR1
7.81111e-07	0.740906	0.0121197	PE	TBL2
7.91858e-07	0.706824	0.0122865	PE	SLC36A4
7.92179e-07	1.21172	0.0122914	PE	APOA5
7.92721e-07	1.00385	0.0122999	PE	NFE2
8.11834e-07	0.568768	0.0125964	PE	CEACAM22P
8.17855e-07	0.916841	0.0126898	PE	SH2D4A
8.23529e-07	1.58069	0.0127779	PE	HIST1H2BO
8.37167e-07	0.772608	0.0129895	PE	CDR2L
8.51104e-07	1.02248	0.0132057	PE	SERPINH1
8.67558e-07	0.871595	0.013461	PE	NET1
8.85483e-07	0.927433	0.0137392	PE	SPPL2A
9.28584e-07	1.29981	0.0144079	PE	MROH6
9.33601e-07	1.12204	0.0144858	PE	EPAS1
9.64793e-07	0.418903	0.0149697	PE	ATP1A4
9.91449e-07	0.840193	0.0153833	PE	SULT1B1
9.94239e-07	1.07544	0.0154266	PE	SLC7A5
1.01749e-06	1.08486	0.0157874	PE	PM20D2
1.05461e-06	0.422393	0.0163633	PE	PRLR
1.05622e-06	1.23299	0.0163883	PE	AP1S3
1.0594e-06	0.420807	0.0164377	PE	GPR111
1.06744e-06	0.323008	0.0165624	PE	ZNF275
1.07144e-06	0.934572	0.0166245	PE	PTPN21
1.08336e-06	0.820936	0.0168095	PE	ZNF664
1.09521e-06	0.907747	0.0169932	PE	NR4A1
1.10429e-06	0.392717	0.0171341	PE	FBN2
1.11774e-06	0.740236	0.0173429	PE	PICALM
1.12066e-06	0.823133	0.0173882	PE	SYNE3
1.15962e-06	1.27109	0.0179927	PE	OSR2
1.18203e-06	1.05109	0.0183404	PE	HYAL1
1.19497e-06	0.853783	0.0185412	PE	KCTD11
1.19638e-06	0.380524	0.018563	PE	KIAA1024
1.21534e-06	0.415902	0.0188572	PE	NR4A3
1.2172e-06	1.24411	0.018886	PE	VIL1
1.21877e-06	0.77222	0.0189104	PE	FAM184A
1.21918e-06	0.54868	0.0189168	PE	NUS1
1.24078e-06	0.892675	0.0192519	PE	GALNS
1.25823e-06	0.840879	0.0195227	PE	TSPYL4
