## Supplementary Table 5 for "The selection arena in early human blastocysts resolves the pluripotent inner cell mass"

### Sheet: Sheet1
EPIBLAST
	avg_logFC_ICM	percent of cells.Human_ICM	percent of cells.Macaque_ICM	p_val_adj_ICM	avg_logFC_PE	percent of cells.Human_PE	percent of cells.Macaque_PE	p_val_adj_PE	avg_logFC_EPI	percent of cells.Human_EPI	percent of cells.Macaque_EPI	p_val_adj_EPI
ABHD12B	0.740506	0.863	0	2.62298e-08	0.551597	0.818	0	1.60681e-11	0.919515	1	0.029	1.67128e-11
ACE	0.669715	0.945	0	3.35729e-10	0.154697	0.477	0	0.000281589	0.490703	0.942	0	2.946e-10
ACOT11	0.383132	0.781	0.433	0.116175	0.447989	0.795	0.019	1.38459e-10	0.566805	0.942	0.088	4.90355e-09
ALPPL2	1.20423	1	0	1.42179e-11	0.935266	0.977	0	1.06999e-15	1.08488	1	0.029	1.67128e-11
ARHGEF18	0.526315	0.932	0.033	1.14086e-09	0.50155	0.932	0.019	4.00028e-14	0.536616	0.942	0.088	2.16269e-09
BIN1	0.783929	0.932	0	7.16313e-10	0.782286	0.977	0.278	3.09279e-13	0.823862	1	0.088	2.16298e-11
C17orf51	0.557693	0.89	0.033	2.01718e-08	0.275005	0.886	0.222	0.00163803	0.528715	0.904	0.059	1.34198e-08
CALB1	0.415312	0.534	0.033	0.0591976	0.46748	0.818	0.037	4.43058e-10	0.826816	0.962	0	1.06151e-10
CCDC7	0.335618	0.904	0.033	1.17202e-07	0.278262	0.841	0.019	7.17039e-11	0.324707	0.942	0	2.946e-10
CCDC80	0.453624	0.712	0.2	0.00978547	0.162287	0.477	0.185	1	0.653859	0.904	0.088	7.91578e-09
CCDC94	0.875918	0.904	0	3.13875e-09	0.839326	0.932	0	1.91231e-14	0.848646	1	0.029	1.5519e-11
CLEC2D	0.148885	0.89	0.1	2.40012e-06	0.211432	0.932	0.056	1.31488e-11	0.225135	0.923	0.029	1.72456e-09
DPP9	0.698173	0.973	0.067	1.89338e-10	0.754418	1	0.056	1.3231e-15	0.751875	1	0.029	1.79969e-11
DYSF	0.569945	0.945	0	3.35729e-10	0.442027	0.932	0.056	3.38507e-12	0.655555	1	0.029	2.24613e-11
FAM151A	1.05426	1	0.167	2.26444e-11	0.91324	1	0	2.42508e-16	0.999599	1	0	1.29009e-11
FBP1	0.916446	0.918	0	1.50894e-09	0.4846	0.659	0.074	2.83474e-05	0.960729	0.962	0	1.06151e-10
FHDC1	0.269879	0.616	0.067	0.0492804	0.611906	0.864	0	1.176e-12	0.476995	0.904	0	2.12804e-09
GUCA1A	0.343624	0.411	0.067	1	0.167255	0.364	0.056	1	0.722208	0.904	0.088	1.89196e-08
IFI16	0.989285	1	0.033	2.07682e-11	0.564489	0.864	0	1.176e-12	0.788816	0.904	0.088	1.1855e-08
IL34	0.406062	0.671	0.233	0.0940629	0.451496	0.705	0	7.21087e-09	0.726362	0.942	0.088	7.12881e-10
ITGAM	0.479769	0.932	0.3	1.63283e-05	0.351008	0.795	0.148	1.69048e-05	0.577414	0.923	0.059	7.65276e-09
LPIN3	0.494723	0.89	0.033	1.24027e-08	0.3264	0.909	0.093	6.48146e-10	0.43309	0.904	0.059	1.02522e-08
LSS	0.709648	0.918	0.033	3.26023e-09	0.774905	1	0.074	2.2578e-15	0.674097	0.942	0.088	1.24492e-09
MAN1C1	0.783483	0.973	0.1	4.80371e-10	0.416331	0.682	0.074	4.0878e-06	0.783885	1	0.088	1.41946e-10
MAP2K7	0.611322	0.973	0.033	8.20932e-11	0.598636	1	0	2.42508e-16	0.497171	0.962	0.029	1.60419e-10
MAP4K1	0.503433	0.699	0.033	9.69278e-05	0.240181	0.5	0	0.000106891	0.776617	1	0	1.29009e-11
MDFI	0.499261	0.685	0	7.89562e-05	0.624047	0.841	0.019	9.31368e-12	0.723972	0.962	0.059	3.1694e-10
MGRN1	0.337797	0.918	0.067	2.52265e-08	0.453777	1	0.148	1.08367e-12	0.48926	0.942	0.029	6.14064e-10
PAPOLB	0.232828	0.863	0	2.62298e-08	0.347368	0.977	0.037	8.42347e-15	0.268086	0.981	0.029	2.84913e-10
PBX4	0.335669	0.616	0.267	1	0.571627	0.932	0.13	1.02856e-12	0.689775	0.942	0.088	1.01068e-09
PLA2G4F	0.522673	0.74	0	8.15279e-06	0.206118	0.477	0	0.000281589	0.698876	0.962	0	1.06151e-10
PPM1N	0.357074	0.74	0.133	0.00518377	0.572397	0.977	0.056	8.69626e-15	0.549944	0.942	0.088	9.61321e-09
PRAP1	1.13473	1	0	1.42179e-11	0.857588	0.932	0.037	6.12613e-14	0.922653	0.942	0	2.946e-10
PRPS1L1	0.394077	0.808	0.1	2.19639e-06	0.296678	0.795	0.074	1.81512e-09	0.389751	0.923	0.059	2.39605e-09
RTP3	0.791458	0.808	0.033	6.1181e-07	0.60101	0.773	0	1.98588e-10	0.883885	0.942	0	2.946e-10
SCGB3A2	1.17088	1	0	1.42179e-11	0.765391	0.795	0	5.7187e-11	1.13427	1	0	1.29009e-11
SLC4A8	0.604796	0.986	0.033	5.4126e-11	0.464294	0.955	0.019	9.23235e-15	0.388629	0.962	0.088	4.88134e-08
SLC5A5	0.563759	0.795	0.033	1.24664e-06	0.671093	1	0.037	8.11199e-16	0.684086	1	0	1.29009e-11
SLC9A3R2	0.418374	0.671	0	0.00013585	0.223379	0.5	0.019	0.000461291	0.573289	0.981	0.088	1.68386e-10
SNX22	0.452204	0.973	0	7.09369e-11	0.509112	1	0.148	6.75061e-12	0.533908	1	0.088	3.35512e-11
ST20	0.411732	0.767	0.267	0.000348388	0.55948	0.909	0.074	3.27639e-12	0.602122	0.962	0.059	1.79187e-10
STAT2	0.59923	0.959	0.067	1.43205e-09	0.540498	0.909	0.111	6.32679e-12	0.531894	0.942	0.088	6.42509e-09
SUMF2	0.799409	0.945	0.133	9.85972e-10	0.709048	0.977	0.056	9.32482e-15	0.777471	0.981	0.029	4.69734e-11
SUN3	0.706162	0.877	0.067	1.21755e-07	0.752116	0.864	0.019	3.14291e-12	0.878986	1	0.059	1.98424e-11
TRIM14	0.518345	0.822	0.1	5.1626e-06	0.318565	0.818	0.074	2.99171e-08	0.451253	0.942	0.088	1.0278e-08
TSPYL1	0.820313	0.986	0	3.19704e-11	0.805484	1	0.056	1.06884e-15	0.693669	0.962	0.029	1.38894e-10
UBQLN4	0.397785	0.836	0.2	1.49698e-05	0.391207	0.932	0.204	1.37418e-10	0.447155	0.942	0.059	1.16472e-09
WDR66	0.70388	0.973	0.1	6.39727e-08	0.664475	0.977	0.019	2.22344e-15	0.722513	1	0.088	2.16298e-11
ICM
	avg_logFC_ICM	percent of cells.Human_ICM	percent of cells.Macaque_ICM	p_val_adj_ICM	avg_logFC_PE	percent of cells.Human_PE	percent of cells.Macaque_PE	p_val_adj_PE	avg_logFC_EPI	percent of cells.Human_EPI	percent of cells.Macaque_EPI	p_val_adj_EPI
ACE	0.669715	0.945	0	3.35729e-10	0.154697	0.477	0	0.000281589	0.490703	0.942	0	2.946e-10
ALPPL2	1.20423	1	0	1.42179e-11	0.935266	0.977	0	1.06999e-15	1.08488	1	0.029	1.67128e-11
ARHGEF18	0.526315	0.932	0.033	1.14086e-09	0.50155	0.932	0.019	4.00028e-14	0.536616	0.942	0.088	2.16269e-09
BICD1	0.757044	1	0.067	3.00835e-11	0.5628	1	0.111	1.13241e-14	0.565296	1	0.324	4.75665e-10
BIN1	0.783929	0.932	0	7.16313e-10	0.782286	0.977	0.278	3.09279e-13	0.823862	1	0.088	2.16298e-11
C4orf48	0.886655	0.932	0.067	1.28494e-09	0.882453	0.955	0.037	1.35765e-14	0.851051	0.962	0.118	2.86773e-10
CA2	1.12729	0.986	0.067	3.98786e-11	1.0601	1	0.222	1.62109e-14	1.0407	1	0.176	3.27184e-11
CCDC7	0.335618	0.904	0.033	1.17202e-07	0.278262	0.841	0.019	7.17039e-11	0.324707	0.942	0	2.946e-10
CCDC94	0.875918	0.904	0	3.13875e-09	0.839326	0.932	0	1.91231e-14	0.848646	1	0.029	1.5519e-11
CYP2E1	0.783358	0.932	0.033	1.07836e-09	0.397653	0.614	0	6.3283e-07	0.501577	0.635	0.029	0.00113047
DPP9	0.698173	0.973	0.067	1.89338e-10	0.754418	1	0.056	1.3231e-15	0.751875	1	0.029	1.79969e-11
DYSF	0.569945	0.945	0	3.35729e-10	0.442027	0.932	0.056	3.38507e-12	0.655555	1	0.029	2.24613e-11
FBP1	0.916446	0.918	0	1.50894e-09	0.4846	0.659	0.074	2.83474e-05	0.960729	0.962	0	1.06151e-10
GPR176	0.727889	0.959	0.067	4.90851e-10	0.463398	0.727	0.019	5.93652e-09	0.611724	0.885	0.059	2.65565e-08
ID1	1.11252	0.986	0.033	3.79955e-11	0.567871	0.977	0.667	1.59571e-09	0.709967	1	0.882	1.13191e-10
IFI16	0.989285	1	0.033	2.07682e-11	0.564489	0.864	0	1.176e-12	0.788816	0.904	0.088	1.1855e-08
KCNK1	0.690974	0.904	0	3.13875e-09	0.540382	0.886	0.204	1.54041e-08	0.630857	0.846	0.088	1.47186e-07
LSS	0.709648	0.918	0.033	3.26023e-09	0.774905	1	0.074	2.2578e-15	0.674097	0.942	0.088	1.24492e-09
MAP1LC3B2	0.810217	1	0.033	2.07682e-11	0.838935	1	0	2.42508e-16	0.742052	0.981	0.118	1.0665e-10
MAP2K7	0.611322	0.973	0.033	8.20932e-11	0.598636	1	0	2.42508e-16	0.497171	0.962	0.029	1.60419e-10
MGRN1	0.337797	0.918	0.067	2.52265e-08	0.453777	1	0.148	1.08367e-12	0.48926	0.942	0.029	6.14064e-10
PDHA2	0.383303	0.932	0	7.16313e-10	0.359122	0.886	0.019	7.90487e-13	0.217825	0.923	0.118	2.11902e-05
PRAP1	1.13473	1	0	1.42179e-11	0.857588	0.932	0.037	6.12613e-14	0.922653	0.942	0	2.946e-10
SCGB3A2	1.17088	1	0	1.42179e-11	0.765391	0.795	0	5.7187e-11	1.13427	1	0	1.29009e-11
SLC16A2	0.784318	0.959	0	1.55334e-10	0.358182	0.727	0.019	5.57486e-09	0.326429	0.846	0.324	0.184081
SLC4A8	0.604796	0.986	0.033	5.4126e-11	0.464294	0.955	0.019	9.23235e-15	0.388629	0.962	0.088	4.88134e-08
SNX22	0.452204	0.973	0	7.09369e-11	0.509112	1	0.148	6.75061e-12	0.533908	1	0.088	3.35512e-11
ST6GALNAC1	0.767101	0.986	0.067	1.71522e-10	0.423115	0.75	0.093	1.90543e-06	0.448612	0.673	0	5.88413e-05
STAT2	0.59923	0.959	0.067	1.43205e-09	0.540498	0.909	0.111	6.32679e-12	0.531894	0.942	0.088	6.42509e-09
TSPYL1	0.820313	0.986	0	3.19704e-11	0.805484	1	0.056	1.06884e-15	0.693669	0.962	0.029	1.38894e-10
PE
	avg_logFC_ICM	percent of cells.Human_ICM	percent of cells.Macaque_ICM	p_val_adj_ICM	avg_logFC_PE	percent of cells.Human_PE	percent of cells.Macaque_PE	p_val_adj_PE	avg_logFC_EPI	percent of cells.Human_EPI	percent of cells.Macaque_EPI	p_val_adj_EPI
ABHD6	0.62651	0.781	0	1.33086e-06	0.758357	0.977	0.019	2.22344e-15	0.457277	0.827	0.059	4.08142e-06
ALPPL2	1.20423	1	0	1.42179e-11	0.935266	0.977	0	1.06999e-15	1.08488	1	0.029	1.67128e-11
C4orf48	0.886655	0.932	0.067	1.28494e-09	0.882453	0.955	0.037	1.35765e-14	0.851051	0.962	0.118	2.86773e-10
DAAM2	0.135365	0.836	0.267	0.0977019	0.224849	1	0.037	7.83108e-15	NA	NA	NA	NA
FAM151A	1.05426	1	0.167	2.26444e-11	0.91324	1	0	2.42508e-16	0.999599	1	0	1.29009e-11
GNB5	0.395847	0.644	0.033	0.000979	0.579543	0.955	0.019	1.1418e-14	0.416887	0.846	0.265	0.000247778
H2AFY2	0.60455	0.753	0.033	8.44252e-06	0.656393	0.955	0.037	5.09503e-14	0.325088	0.635	0.265	1
IFI30	0.835412	0.877	0.1	1.00281e-07	0.815797	0.955	0	4.58755e-15	0.851723	1	0.382	6.25573e-11
MAP1LC3B2	0.810217	1	0.033	2.07682e-11	0.838935	1	0	2.42508e-16	0.742052	0.981	0.118	1.0665e-10
MAP2K7	0.611322	0.973	0.033	8.20932e-11	0.598636	1	0	2.42508e-16	0.497171	0.962	0.029	1.60419e-10
MIR17HG	0.59657	0.959	0.167	4.86922e-09	0.591668	0.977	0.037	2.57048e-14	0.568094	1	0.118	1.22845e-10
MYL4	NA	NA	NA	NA	0.949088	0.977	0.037	3.1338e-15	0.200291	0.25	0.029	1
P2RY6	0.408449	0.575	0.033	0.0137115	0.904916	0.977	0.019	1.79249e-15	0.606163	0.846	0	3.53925e-08
PAPOLB	0.232828	0.863	0	2.62298e-08	0.347368	0.977	0.037	8.42347e-15	0.268086	0.981	0.029	2.84913e-10
PHLDA2	0.914867	0.918	0.133	4.99432e-09	0.889116	1	0.019	4.18729e-16	1.00121	1	0.118	2.50943e-11
PLA2G16	0.894951	0.89	0.033	9.4481e-09	0.900117	1	0.037	8.11199e-16	0.791659	0.981	0.176	1.61398e-10
PTN	0.473442	0.575	0.067	0.0310835	1.06511	1	0.037	6.08396e-16	0.859675	0.885	0	5.54305e-09
SLC4A8	0.604796	0.986	0.033	5.4126e-11	0.464294	0.955	0.019	9.23235e-15	0.388629	0.962	0.088	4.88134e-08
SLC5A5	0.563759	0.795	0.033	1.24664e-06	0.671093	1	0.037	8.11199e-16	0.684086	1	0	1.29009e-11
WDR66	0.70388	0.973	0.1	6.39727e-08	0.664475	0.977	0.019	2.22344e-15	0.722513	1	0.088	2.16298e-11
