## Supplementary Table 7 for "The selection arena in early human blastocysts resolves the pluripotent inner cell mass"

### Sheet: top 5 cell-specific regulons
ICM specific Regulons					EPI specific Regulons					PE specific Regulons					TE specific Regulons
$NANOGNB	$PRR13	$TRIM8	$GPD2	$QDPR	$GDF3	$NODAL	$TDGF1	$KLF17	$SCGB3A2	$RSPO3	$CDH2	$LINC00261	$FN1	$COL4A1	$PGF	$ERVFRD-1	$HOPX	$CYP19A1	$CGB
MAP1LC3C	GCM2	NANOGNB	SPIC	TRIM8	ESRG	TDGF1	TMEFF2	ARGFX	TGFB3	IGF1	CPN1	ITIH5	CDH2	MYL4	C2orf72	ERVV-2	CST1	C2orf72	CGB8
SPIC	LBH	MYCN	HSD17B3	NANOGNB	TDGF1	GPM6B	TDGF1P3	SUSD2	BCOR	HABP2	MIXL1	ENC1	C1QTNF9	CACHD1	MUCL1	LGALS16	ERVFRD-1	NOS2	TREML2
TRIM8	MAP1LC3C	DUSP13	SLC17A5	TM4SF5	TDGF1P3	ZSCAN10	TMEM246	CBR3	FAM124A	FLRT3	FN1	TRIM2	MTTP	COL4A2	AMER2	GRAMD3	ERVV-2	PGF	CGB7
NAGA	FAM64A	SLC6A8	ZYG11A	PRAMEF2	PRR13	VRTN	TMEM159	TDGF1	NFKBIA	PITX2	C1QTNF9	MGST2	DNAJC22	FN1	FAM49A	TFF2	TREM1	GREM2	LURAP1L
PYGB	LINC00086	GAGE12J	SNORD96A	NCEH1	GCM2	LEFTY2	SHD	SEP_6	COQ3	APOA1	SLCO2A1	MYL3	MIXL1	BMP6	CYP19A1	LURAP1L	TRPV2	FAR2	CGB5
QDPR	LYZ	MNDA	TNFRSF25	PORCN	TEC	NREP	GDF3	DPPA5	TSPAN18	PARP16	ANKRD1	COL4A2	KCNJ13	RSPO3	KYNU	CGA	ATP10D	ERVV-1	SLC19A1
HS6ST1	TEC	ID3	GPCPD1	PYGB	AICDA	MT1H	GSTA2	VSNL1	NBAS	ANKRD1	MTTP	VIL1	ENC1	PDPN	FOSB	LGALS13	C10orf54	LURAP1L	PRR9
GCM2	GDF3	PNMA5	LRRC32	ZSCAN4	PAGE1	ATP12A	ESRG	DND1	RGCC	P4HA1	IGF1	CDH11	PRTG	LINC00261	CGA	HOPX	SIAH2	GPR32	CGA
AKAP7	PAGE1	CA4	RASD1	DEPTOR	CYP26A1	IGSF1	OVOL2	NODAL	CDHR1	CACHD1	NOG	CELA3A	DKK1	FOXA2	RELT	ERVV-1	CLEC1A	KCNN4	TMEM40
GDPD2	FOXR1	PMAIP1	ZSCAN4	MAL	SAT1	TDGF1P3	ABHD12B	TEX11	MAN1C1	COL4A2	C12orf75	GPC4	CPN1	CRYGC	PDLIM2	ESRRG	LOC100506655	LOC100506655	ANXA1
MYCN	NAGA	FOXH1	PHOSPHO1	SLC17A5	DPPA2	MMP9	SAT1	TDGF1P3	HSD17B3	CTSE	MGST2	BMP6	MYL4	SOX17	ENTPD8	ATP10D	KRT23	CEBPA	HOPX
SLC17A5	NLRP9	MYL5	CYP1B1	CYP1B1	NAGA	CD48	IFITM3	LIX1L	C11orf83	MYL4	KCNJ13	CMBL	SLCO2A1	MARCKS	GPR32	CCR7	CGB5	CDKN1C	LOC100506655
CYP26A1	AICDA	KRBOX1	TMEM37	PMAIP1	MEG3	CRABP1	NREP	PRDM14	SOX2	MGST2	LEPREL1	MYL4	NOG	CPN1	CLIC3	LYPD5	CALCB	HAP1	ANGPT4
RAB15	EPHB2	MAP1LC3C	VSIG10	GDPD2	APOBEC3D	BEND4	SUSD2	INPP5D	CD38	SP8	COL4A2	COL4A1	DPP4	SERPINB5	TMEM247	FAM65B	LGALS13	CEBPD	ERVFRD-1
PMAIP1	SLC47A1	QDPR	DERA	EGFLAM	IFITM1	QPCT	PSEN2	GUCA1A	H2AFY2	HESX1	PRTG	RSPO3	CDH11	TRIM2	SP6	CLEC1A	CGB	RHOBTB1	ADAMTS1
N4BP2	RASGEF1A	BTK	GMFB	H2AFY2	LAPTM4B	SUSD2	BTLA	ABHD12B	KHDC1L	FRZB	MYL4	GATA4	LEFTY1	SP8	NR2F2	CGB5	CGB7	B3GNT5	LMO2
ATP6V0D2	ATP1B1	CLEC6A	ANKRD55	PTGR1	DLG3	MEG3	APOBEC3G	DPPA2	PSORS1C2	SERPINE2	DKK1	FN1	APOA1	SLCO2A1	KRT80	AES	ANXA1	MUCL1	FAM65B
GPCPD1	DLG3	ACE	COQ3	FA2H	KLF17	GPRC5B	LIX1L	SAT1	CD200	CRHBP	MYL3	NID2	COL4A2	SRGAP1	IL6	HSPB8	ERVV-1	ANXA1	TNFAIP2
AICDA	N4BP2	AMBN	TGFB3	FAM151A	PSEN2	PDCL2	SFTPD	SHD	CECR1	CPN1	APOA1	PITX2	COL4A1	DPP4	FAM46A	SLC40A1	HMOX1	GNA12	GAST
MAL	MOGAT3	FNIP2	CHGA	CYFIP2	TNFRSF8	CCL26	RTP3	CDCA7L	MMP9	LEPREL1	ENC1	DPP4	HABP2	DUSP4	TMEM40	LOC100862671	LGALS16	SGK1	SLC38A3
DPF1	GDPD1	SUZ12P1	SLC47A1	COQ3	SUSD2	IFITM1	HLA-F	CNR2	ZSCAN4	HNF4A	EIF1AY	GPC3	MGST2	GATA4	SEMA7A	TINCR	PDLIM2	PRR9	LGALS13
FOXR1	NCEH1			ALPL	PKDCC	SNORD114-1		SNORD114-13	CREBL2	CDH11	P4HA1	SP8	TMEM88	SERPINH1	LOC100506655	ZNF750	TNFAIP2	SDC1	LYPD5
				TRIM61	MAP1LC3C	ESRG		CASP8	REST	BMP6	NID2	DUSP4	PITX2	RNASE1	FAR2	ADAMTS1	CGA	GAST	SLC13A4
				TMEM37	FAM151A	PSEN2		GDF3	DPPA5	TNIP3	IER5	ADD3	C12orf75	PITX2	S100P	PPM1N	ENTPD8	NUPR1	C10orf54
				DERA	ATP6V0D2	CNR2		ESRG	TNFSF9	GPC3	HABP2	C12orf75	LEPREL1	EGR2	TINCR	GAST	MUC15	LOC100862671	CPZ
				ACE	NREP	SLC25A18		COX7A1	SPRY2	DYNLT3	GUCA2A	CACHD1	IGF1	IGF1	TULP1	TNFAIP2	ATP1A4	CGA	NUCB2
					NODAL	IFITM3		TNFRSF8	IFITM1	DUSP4	TNIP3	P4HA1	SERPINE2	PODXL	KCNN4	GNA12	CSF3R	BCAR4	TMEM247
					TEX11	TSPAN18		REC8	CBFA2T2	PDZRN3	CDH11	RGS5	LINC00261	MTTP		PRR9		TENM3	ATP10D
						DPPA2		CYP1A1	KLF17	VTRNA1-3		DEPDC7	DUSP4	CELA3A		CALCB		FAM49A	LYPD3
						PXDN		SLC25A29		CADM1		DYNLT3	RSPO3	MGST2		MLLT11		GRAMD2	PDLIM2
										CNIH3		CRYGD		P4HA1		KRT23			TNFRSF1B
										PDPN		CLVS2		ADD3		OLR1			IL1R1
										SERPINH1		RBP2		ENC1		LOC100506655			FST
										FN1		SERPINH1		SPINK1		TREM1			CALCB
												CDH2		VIL1		CYP19A1			ANKRD20A19P
												CPN1		CADM1		CSF3R
												MARCKS		ANKRD1		UCA1
												PARP16		APOA1		TREML2
												ANKRD1		CTSE		CGB8
												APOA1		HABP2
												MIR302B		SLC35E4
												ALDH1A1		DENND2C
												CELA3B		VCAN
														CDH11
														FRZB
														PXDN
														CRYGD
														CELA3B
														CDH2
														TMEM88

### Sheet: top 50 regulons
$ACE
[1] "CLDN10" "FA2H" "TRIM8" "FOXR1" "PHLDA1" "TBCD"
[7] "TNNC2" "TMX4" "PRAP1" "MYL5" "BTK" "LAMA4"
[13] "BAK1" "AMBN" "NCOA1" "PYGB" "BMP2" "AIRE"
[19] "GAGE2B" "ID3" "MNDA" "PAGE1" "LRP4" "PNMA5"
[25] "DEFB122" "ENO2" "IFI16" "PHOSPHO1" "PTCHD1" "XAGE3"
[31] "CEACAM1" "GAGE12J" "RASD1" "DGCR6" "SNORD96A" "CA4"
$ADAM23
[1] "SNORD114-3" "NRBP2" "CHST2" "ST6GALNAC1" "PTCHD1"
[6] "UBE2U" "CHST12" "PRDM14" "DLGAP3" "SCAMP1"
[11] "FBXL20" "PDCL3P4" "ETNK2" "SNORD114-13" "FRAT2"
[16] "KLHL3" "ZYG11A" "FLJ20021" "ARGFX" "ITM2C"
[21] "FNDC4" "MAP4K1" "TKTL1" "BCOR"
$AK4
[1] "XAGE3" "PHOSPHO1" "ACE" "IFT46" "GAGE12J" "TMEM37"
[7] "EPHB2" "NAGA" "VSIG10" "CENPA" "TUBA3C" "CEACAM1"
[13] "SLC47A1" "ENO2" "NCEH1" "GSN" "CYP2E1" "GAGE2B"
[19] "DEPTOR" "SOCS2" "DERA" "PIM2" "ALOX5" "SNORD96A"
[25] "RASGEF1A" "TUBB4A" "ETV1" "TKTL1" "TMEM51" "S100A14"
[31] "LINC00673" "ALDH2" "DLG3" "TRIM8" "KYNU" "FAM221A"
[37] "B3GNT7" "PGF" "CFLAR" "FA2H"
$ANPEP
[1] "CPM" "CEBPD" "GDPD1" "SNORD114-3" "CHST9"
[6] "VSIG2" "ARX" "LYZ" "C1orf233" "HAP1"
[11] "CHST2" "CHST12" "NRBP2" "SDC1" "OXT"
[16] "FBXL20" "DLGAP3" "UACA" "BHMT" "PDCL3P4"
[21] "SH3PXD2A" "FLJ20021" "UBE2U" "ITFG3" "GLS2"
[26] "SUSD3" "NKAPP1" "ETV4" "MAN1C1" "SIPA1L2"
[31] "SH2D4A"
$APOA1
[1] "PITX2" "IGF1" "TNIP3" "CDH2" "MGST2" "DENND2C"
[7] "CTSE" "CDH11" "P4HA1" "FN1" "RSPO3" "GUCA2A"
[13] "MYL3" "CPN1" "CELA3A" "BMP6" "SERPINE2" "CRYGD"
[19] "CACHD1" "MYL4" "MTTP" "ENC1" "PARP16" "SLCO2A1"
[25] "KCNJ13" "COL4A1" "NID2" "CELA3B" "SERPINH1" "AAED1"
[31] "COL4A2" "ITIH5" "AMBN"
$APOE
[1] "RMRP" "GPX2" "UBE2U" "FLJ20021" "SNORD114-3"
[6] "REM1" "MRPL23" "VSIG2" "SH3PXD2A" "ETNK2"
[11] "PODXL" "FNDC4" "CBFA2T2" "CYP1A1" "FRAT2"
[16] "SIPA1L2" "CHST9" "MAP4K1" "CHST12" "ST6GALNAC1"
[21] "PDPN" "CHST2" "FGFR1" "ADAM23" "GYPC"
[26] "ALDH1A1" "PLCD1" "NRGN"
$ARGFX
[1] "SNORD114-13" "FLJ20021" "POU5F1P3" "KLF17" "ZSCAN10"
[6] "PMP22" "UBE2U" "ITM2C" "MT1X" "ETNK2"
[11] "FUCA1" "PLA2G4F" "DLGAP3" "HLA-F" "ETV4"
[16] "ABHD12B" "GK" "NRBP2" "SH3PXD2A" "POU5F1"
[21] "VSIG2"
$ATP10D
[1] "HOPX" "PAK3" "SLC19A1" "TNFAIP2" "ZFAT" "KATNBL1"
[7] "LGALS16" "ERVV-2" "PRR9" "TFF2" "OLR1" "SLC38A1"
[13] "LYPD5" "CGB" "SLC13A4" "GAST" "SLC40A1" "MUC15"
[19] "UBE2J1" "FYB" "TREML2" "ENDOU" "CGB7" "ERVFRD-1"
[25] "FAM65B" "GLIPR1" "CST1" "TCF7L2" "CGB5" "LGALS13"
[31] "ATP1A4" "SLN" "MLLT11" "PGC"
$B3GNT5
[1] "NOS2" "GATSL3" "IL6" "HAP1" "CPM" "CGA" "SEMA7A"
[8] "SGK1" "TCF7L2" "CEBPD" "NUPR1" "CDKN1C" "CEBPA" "PGF"
[15] "CSF3R" "FOSB" "CLIC3" "RHOBTB1" "TULP1" "VEGFA" "UCA1"
[22] "ID2" "SDC1" "CCR7"
$BCAR4
[1] "TGFBR2" "FAM49A" "NUCB2" "WIPI1" "ATP1A4" "DKK1"
[7] "ARHGAP24" "KRT80" "UBE2J1" "GPR78" "FAR2" "NRP1"
[13] "HSPA6" "SPDYC" "PRKCH" "CGB8" "S1PR2" "SMPDL3B"
[19] "FAM89A" "CAPN6" "CSF3R" "FHDC1" "PAEP" "HIST1H4H"
[25] "TMEM40"
$BMP6
[1] "COL4A1" "SLCO2A1" "DUSP4" "CRYGC" "SRGAP1" "SOX17"
[7] "RNASE1" "FOXA2" "TNIP3" "DYNLT3" "GYPC" "CRYGD"
[13] "SLC35E4" "LINC00261" "PITX2" "APOA1" "SERPINB5" "CELA3A"
[19] "ANXA4" "P4HA1" "MARCKS" "TRIM2" "CACHD1" "GATA4"
[25] "PQLC1" "C12orf75" "MYL4" "COL4A2" "RGS5"
$C11orf83
[1] "LRG1" "FAM124A" "TUBA3C" "C1orf64" "GAGE2B" "GAGE12J" "KHDC1L"
[8] "SCGB3A2" "TBCD" "ZSCAN4" "DPF1" "UPP1" "ZNF296" "GMFB"
[15] "TEC" "CFLAR" "B3GNT7" "HSD17B3" "NCEH1" "GPD2" "TUBB4A"
[22] "SLC16A9" "NANOGNB" "DNTT" "TNFSF9" "IL6R" "PDGFRA" "DND1"
[29] "TMEM37" "UCP2"
$C2orf72
[1] "KCNN4" "CYP19A1" "TMEM247" "FAR2" "CPM" "GPR32"
[7] "FAM49A" "CEBPA" "MSX2" "NOS2" "PGF" "PID1"
[13] "HAP1" "ERVV-1" "SDC1" "CEBPD" "B3GNT5" "SLC20A2"
[19] "ARHGAP24" "RELT" "TRABD2A" "SEMA7A" "SLC38A3" "CGA"
$CACHD1
[1] "SP8" "FLRT3" "FRZB" "COL4A2" "HABP2" "CADM1"
[7] "COL4A1" "PITX2" "CRYGC" "DUSP4" "GATA4" "RNASE1"
[13] "MGST2" "FN1" "CRHBP" "TPST2" "C12orf75" "PODXL"
[19] "IGF1" "CRYGD" "LINC00261" "MYL4" "CPN1" "ANKRD1"
[25] "CMBL" "RSPO3" "KCNJ13" "CTSE" "SOX17" "CDH11"
$CBLB
[1] "CASC5" "LXN" "NR2F2" "GCM1" "RP2" "TREML3P"
[7] "PLIN2" "CHMP4B" "KCNJ13" "FOSB" "DLG5" "ENDOU"
[13] "ITGA5" "GRHL1" "ALAS1" "TSPO" "HIST1H4H" "HMOX1"
[19] "PPARG" "TNNT1" "MORN3"
$CCR7
[1] "ERVV-1" "CALCB" "ERVFRD-1" "ESRRG" "CLEC1A"
[6] "GAST" "GATSL3" "NUPR1" "TENM3" "AES"
[11] "ID2" "LOC100862671" "TFF2" "HSD11B2" "GRAMD3"
[16] "S100P" "FHDC1" "LGALS3" "B3GNT5" "OVOL1"
[21] "ZNF750" "PID1" "CGB5" "HSPB8" "SLCO4A1"
$CDC42EP4
[1] "SH3PXD2A" "ETNK2" "FLJ20021" "CLPSL1" "DLGAP3"
[6] "CTGF" "KCNK13" "PDCL3P4" "ITM2C" "ADAM23"
[11] "PBX3" "HNF1B" "KIT" "SNORD114-3" "NRBP2"
[16] "UBE2U" "ETV4" "ALDH2" "SLC35E4" "ANPEP"
[21] "VSIG2" "ITFG3"
$CDH11
[1] "ITIH5" "GATA4" "GPC3" "APOA1" "LINC00261" "PARP16"
[7] "CRYBB1" "DPP4" "IGF1" "PITX2" "GPC4" "SERPINE2"
[13] "CTSE" "SERPINH1" "RSPO3" "MYL3" "HABP2" "MGST2"
[19] "FRZB" "CPN1" "FLRT3" "FN1" "DENND2C" "P4HA1"
[25] "GCNT3" "VIL1" "MYL4" "LGALS2"
$CDH2
[1] "CPN1" "MIXL1" "FN1" "C1QTNF9" "SLCO2A1" "ANKRD1"
[7] "MTTP" "IGF1" "NOG" "C12orf75" "MGST2" "KCNJ13"
[13] "LEPREL1" "COL4A2" "PRTG" "MYL4" "DKK1" "MYL3"
[19] "APOA1" "ENC1" "EIF1AY" "P4HA1" "NID2" "IER5"
[25] "HABP2" "GUCA2A" "TNIP3" "CDH11"
$CGA
[1] "FAM65B" "KYNU" "MUCL1" "CGB7" "CGB5"
[6] "CYP19A1" "ENTPD8" "ERVFRD-1" "TNFRSF1B" "MLLT11"
[11] "CD274" "NUCB2" "TULP1" "PWWP2B" "CLIC3"
[16] "AMER2" "VGLL1" "IQCG" "SEMA7A" "HOPX"
[21] "TINCR" "LOC100129935" "ANXA1" "LOC100506655" "CPZ"
[26] "PGF" "PRR9" "FAR2" "CGB" "CGB8"
[31] "PDLIM2" "GPR32" "GRAMD3" "PPM1N" "TREML2"
[36] "LURAP1L" "TMEM247" "AES" "WNT10B" "GAST"
[41] "CLEC1A" "NR4A1" "SLC40A1" "LGALS16" "ERVV-2"
[46] "CCKBR" "ERVV-1" "MUC15" "C2orf72" "TREM1"
$CGB
[1] "CGB8" "TREML2" "CGB7" "LURAP1L" "CGB5"
[6] "SLC19A1" "PRR9" "CGA" "TMEM40" "ANXA1"
[11] "HOPX" "LOC100506655" "ANGPT4" "ERVFRD-1" "ADAMTS1"
[16] "LMO2" "FAM65B" "TNFAIP2" "GAST" "SLC38A3"
[21] "LGALS13" "LYPD5" "SLC13A4" "C10orf54" "CPZ"
[26] "NUCB2" "TMEM247" "ATP10D" "LYPD3" "PDLIM2"
[31] "TNFRSF1B" "IL1R1" "FST" "CALCB" "ANKRD20A19P"
$CGB5
[1] "CGB7" "CALCB" "CGB8" "ERVV-2" "LURAP1L" "ADAMTS1"
[7] "ANXA1" "FAM65B" "TREM1" "TNFRSF1B" "CGB" "CGA"
[13] "SLC13A4" "TNFAIP2" "GAST" "HOPX" "LGALS16" "PRR9"
[19] "ERVFRD-1" "CNGA4" "NUCB2" "SYNPO" "GPR32" "ZNF165"
[25] "TREML2"
$CGB8
[1] "CGB7" "ADAMTS1" "CGB5" "PAK3" "ANGPT4"
[6] "PRR9" "FAR2" "CGB" "GAST" "HSPA6"
[11] "GPR32" "DKK1" "LYPD5" "FST" "NUCB2"
[16] "LGALS16" "ANXA1" "TNFAIP2" "SLC40A1" "IL1R1"
[21] "KCNN4" "FAM89A" "ATP10D" "BCAR4" "WIPI1"
[26] "ERVV-2" "LURAP1L" "FAM65B" "CGA" "HSPB8"
[31] "TREM1" "ERVFRD-1" "HOPX" "TNFRSF1B" "GREM2"
[36] "C10orf54" "LMO2" "TMEM40" "CYP11A1" "SPDYC"
[41] "FADS1" "LOC100129935" "TFF2" "ESRRG" "CPZ"
[46] "SLC13A4" "FAM49A"
$CHST12
[1] "C1orf233" "PDCL3P4" "SNORD114-3" "RMRP" "ITFG3"
[6] "UBE2U" "VSIG2" "SH3PXD2A" "DLGAP3" "ANPEP"
[11] "ETNK2" "SYT2" "CDC42EP4" "ITM2C" "DOCK6"
[16] "FLJ20021" "LINC00673" "BHMT" "GPRC5C" "CACNA2D2"
[21] "FOXR1" "FBXL20" "ANKRD55" "SNPH" "ST6GALNAC1"
[26] "NRBP2"
$CLEC1A
[1] "TFF2" "CEBPA" "ANKRD20A19P" "NOS2" "GAST"
[6] "ST8SIA4" "MPP1" "SLCO4A1" "HAP1" "C2orf72"
[11] "SLC19A1" "CPM" "RFPL4B" "AES" "TENM3"
[16] "SLC40A1" "OVOL1" "SP6" "MXD1" "PPM1N"
[21] "HOPX" "TRPV2" "SDC1" "GCM1" "B3GNT5"
[26] "TINAGL1" "PRR9" "TSPO" "CD74" "SGK1"
[31] "CCR7" "LYPD3" "ATP1A4" "LGALS16" "GLIPR1"
[36] "RHOBTB1" "HSPB8" "S100P" "CDKN1C" "ARHGAP24"
$CMBL
[1] "FRZB" "RBP2" "FLRT3" "DEPDC7" "MYL4" "TPST2" "ENC1"
[8] "CRHBP" "TRIM2" "CDH8" "DUSP4" "HABP2" "CTSE" "CPN1"
[15] "MGST2" "PITX2" "CADM1" "DYNLT3" "ALDH1A1" "MYL3" "RGS5"
$COL4A1
[1] "MYL4" "CACHD1" "COL4A2" "FN1" "BMP6" "RSPO3"
[7] "PDPN" "LINC00261" "FOXA2" "CRYGC" "SOX17" "MARCKS"
[13] "CPN1" "SERPINB5" "TRIM2" "SP8" "SLCO2A1" "SRGAP1"
[19] "DPP4" "DUSP4" "GATA4" "SERPINH1" "RNASE1" "PITX2"
[25] "EGR2" "IGF1" "PODXL" "MTTP" "CELA3A" "MGST2"
[31] "P4HA1" "ADD3" "ENC1" "SPINK1" "VIL1" "CADM1"
[37] "ANKRD1" "APOA1" "CTSE" "HABP2" "SLC35E4" "DENND2C"
[43] "VCAN" "CDH11" "FRZB" "PXDN" "CRYGD" "CELA3B"
[49] "CDH2" "TMEM88"
$COL4A2
[1] "FN1" "C12orf75" "CACHD1" "FLRT3" "COL4A1" "CPN1"
[7] "FRZB" "CRHBP" "LINC00261" "BMP6" "CRYGC" "CADM1"
[13] "FOXA2" "RSPO3" "CRYGD" "SERPINH1" "DUSP4" "GATA4"
[19] "SLCO2A1" "PODXL" "CELA3A" "SOX17" "MYL4" "RNASE1"
[25] "TPST2" "LEPREL1" "TRIM2" "SP8" "ANKRD1" "APOA1"
[31] "MGST2" "P4HA1" "CDH2" "ENC1" "IGF1" "CTSE"
[37] "C1QTNF9" "DPP4" "VIL1" "TMEM88" "HABP2" "MIXL1"
[43] "CDH11" "NID2"
$CPM
[1] "CEBPA" "SDC1" "CEBPD" "ARHGEF37" "NUPR1" "CDKN1C"
[7] "MUC15" "NOS2" "HMOX1" "UCA1" "MXD1" "HSD11B2"
[13] "LGALS16" "GAST" "B3GNT5" "S100P" "HSPB8" "PPM1N"
[19] "MPP1" "HAP1" "CSF3R" "SGK1" "SLC20A2" "TREM1"
[25] "SH2D4A"
$CPN1
[1] "CDH2" "HABP2" "MYL4" "CTSE" "EGR2" "MTTP"
[7] "CRHBP" "IGF1" "FLRT3" "FN1" "VIL1" "ENC1"
[13] "CACHD1" "DUSP4" "SERPINE2" "ANKRD1" "APOA1" "SP8"
[19] "HNF4A" "COL4A2" "NID2" "RSPO3" "MGST2" "FRZB"
$CSF3R
[1] "TGFBR2" "ESRRG" "TCF7L2" "SLCO4A1" "ERVFRD-1" "ERVV-1"
[7] "FYB" "TRPV2" "KATNBL1" "PHKG2" "KRT80" "HSPB8"
[13] "MRGPRX1" "NUPR1" "ATP1A4" "TSPO" "MARC2" "SLC38A1"
[19] "GNA12" "LGALS16" "VGLL1" "LYPD5" "PTPRE" "PRKCH"
[25] "NRP1" "ST8SIA4" "MUC15" "PEG10" "PAPOLA" "UCA1"
[31] "BCAR4" "CCR7"
$CTSE
[1] "FLRT3" "TNIP3" "CRHBP" "APOA1" "DYNLT3" "CPN1" "DPP4" "RSPO3"
[9] "FRZB" "CDH11" "PARP16" "TPST2" "MGST2" "PITX2" "IGF1" "BMP6"
[17] "RMRP" "MTTP" "GUCA2A" "CACHD1" "CELA3B" "PDPN" "DUSP4" "CMBL"
$CYFIP2
[1] "MAEL" "CYP1B1" "NEFL" "PTCHD1" "C1orf64" "TNFSF9" "TNNC2"
[8] "COQ3" "CD38" "FNIP2" "PRAMEF2" "DNTT" "TRIM8" "UPP1"
[15] "BAK1" "CCNA1" "NANOGNB" "EPHA7" "SAMHD1" "TACO1" "UCP2"
$CYP19A1
[1] "C2orf72" "NOS2" "PGF" "GREM2" "FAR2"
[6] "ERVV-1" "LURAP1L" "GPR32" "KCNN4" "LOC100506655"
[11] "CEBPA" "CDKN1C" "HAP1" "CEBPD" "RHOBTB1"
[16] "B3GNT5" "MUCL1" "ANXA1" "GNA12" "SGK1"
[21] "PRR9" "SDC1" "GAST" "NUPR1" "LOC100862671"
[26] "CGA" "BCAR4" "TENM3" "FAM49A" "GRAMD2"
$CYP2E1
[1] "IFT46" "PHOSPHO1" "AK4" "VSIG10" "ETV1" "SOCS2"
[7] "TMEM51" "HIST1H4F" "TMEM37" "TNFRSF25" "LDLRAP1" "CAPN5"
[13] "TEC" "SLC17A5" "PORCN" "NCEH1" "IL15" "SLC47A1"
[19] "DERA" "FAM221A" "PYGB" "ESAM" "EPHB2"
$DLG3
[1] "TKTL1" "SH2D1B" "IL15" "PRR13" "ZNF296" "GAGE2B" "EPHB2"
[8] "IFT46" "ETV1" "TEC" "MSH6" "GDF3" "FAM151A" "TUBB4A"
[15] "XAGE3" "B3GNT7" "RGS10" "CYP2E1" "DGCR6" "REG1A" "KCNH2"
[22] "NBAS" "SOCS2"
$DLG5
[1] "MGST3" "MORN3" "FOSB" "LGALS4" "TFF2" "DPF3"
[7] "FAM132A" "MTRNR2L1" "DLX3" "RILPL2" "PDCD4" "NR2F2"
[13] "ADM" "IFI6" "SLC22A11" "PLXNB1" "GRHL1" "RP2"
[19] "ALAS1" "LMOD3" "GNE" "DOCK9" "DPF1" "CHMP4B"
[25] "GPR78" "TENM3" "APOD" "CCNE2" "FHDC1"
$DLGAP3
[1] "CLPSL1" "ETNK2" "CHST2" "ELMOD1" "MIR5687"
[6] "CTGF" "ITM2C" "UBE2U" "VSIG2" "PDCL3P4"
[11] "FLJ20021" "KCNK13" "SMLR1" "MAP4K1" "SH3PXD2A"
[16] "NRGN" "LARP6" "ANPEP" "ST6GALNAC1" "ADAM23"
[21] "SNORD114-3" "MIAT"
$DPPA5
[1] "SEPT6" "ZSCAN10" "CXCL12" "KLF17" "COX7A1"
[6] "ARGFX" "MAGEA4" "GUCA1A" "LAPTM4B" "ABHD12B"
[11] "DND1" "APOBEC3D" "MT1X" "BEND4" "SNORD114-20"
[16] "VRTN" "CCDC80" "SUSD2" "PMAIP1" "SNORD114-1"
[21] "CBR3"
$ENO2
[1] "BTK" "CA4" "CEACAM1" "TUBA3C" "NRIP3" "PNMA5"
[7] "ID3" "NR5A2" "CFLAR" "PHOSPHO1" "RASGEF1A" "GPRC5C"
[13] "AMBN" "ALOX5" "TMEM37" "DUSP13" "PRSS23" "GAS6"
[19] "GSTO2" "PYGB" "PLCB4" "GAGE2B" "HAS2" "GPR160"
$EPHB2
[1] "PRR13" "KCNH2" "GPR160" "IFT46" "ETV1" "AK4"
[7] "TEC" "VSIG10" "ALOX5" "TMEM37" "IL15" "DLG3"
[13] "GDPD2" "SEPT11" "PHOSPHO1" "MOGAT3" "GSN" "GDF3"
[19] "RAB15" "PYGB" "CYP2E1" "BMP2" "MSH6"
$`ERVFRD-1`
[1] "ERVV-2" "LGALS16" "GRAMD3" "TFF2" "LURAP1L"
[6] "CGA" "LGALS13" "HOPX" "ERVV-1" "ESRRG"
[11] "ATP10D" "CCR7" "LYPD5" "FAM65B" "CLEC1A"
[16] "CGB5" "AES" "HSPB8" "SLC40A1" "LOC100862671"
[21] "TINCR" "ZNF750" "ADAMTS1" "PPM1N" "GAST"
[26] "TNFAIP2" "GNA12" "PRR9" "CALCB" "MLLT11"
[31] "KRT23" "OLR1" "LOC100506655" "TREM1" "CYP19A1"
[36] "CSF3R" "UCA1" "TREML2" "CGB8"
$`ERVV-1`
[1] "CCR7" "ESRRG" "ERVFRD-1" "TFF2" "GAST"
[6] "SDC1" "PPM1N" "ANXA1" "CLEC1A" "LYPD3"
[11] "SGK1" "HSD11B2" "HAP1" "PDLIM2" "CSF3R"
[16] "B3GNT5" "NOS2" "MLLT11" "ERVV-2" "LGALS16"
[21] "HSPB8" "S100P" "SLC40A1" "PAEP" "IL1R1"
[26] "ZC2HC1C" "CGA" "AES" "HPD" "SP6"
[31] "PGF" "SH2D4A" "HOPX" "NUCB2" "ZNF750"
[36] "NUPR1" "LOC100506655" "MPP1" "TENM3" "CPM"
[41] "TNFRSF1B" "GATSL3" "LOC100129935"
$`ERVV-2`
[1] "CALCB" "LGALS13" "CGB5" "ERVFRD-1" "TREM1" "FAM65B"
[7] "ATP10D" "LYPD5" "LGALS16" "ANXA1" "MIR302C" "PRR9"
[13] "HMOX1" "CCR7" "HOPX" "LURAP1L" "NUCB2" "TREML2"
[19] "GLIPR1" "TNFRSF1B" "PPM1N" "PAEP" "KRT23" "CGB7"
[25] "SLC19A1" "ERVV-1" "TRPV2" "RHOBTB1" "GRAMD3" "GATSL3"
$ESRRG
[1] "ERVV-1" "ERVFRD-1" "CEBPA" "CSF3R" "HSPB8" "LGALS16"
[7] "CPM" "TNFRSF1B" "SDC1" "CD74" "HAP1" "NOS2"
[13] "CDKN1C" "NUPR1" "LYPD3" "SGK1" "TREM1" "ERVV-2"
[19] "MSX2" "C10orf54" "CCR7" "HOPX" "ADAMTS1" "ANXA1"
[25] "S100P"
$ETNK2
[1] "N4BP2" "FNDC4" "ADAM23" "CLPSL1" "PITX1"
[6] "MAN1C1" "CHST9" "VSIG2" "UBE2U" "SNORD114-3"
[11] "CHST2" "DLGAP3" "FLJ20021" "PDCL3P4" "ITM2C"
[16] "ETV4" "MAP4K1" "NRBP2" "PNRC1" "ST6GALNAC1"
[21] "SCAMP1"
$ETV4
[1] "TSPAN18" "PLCB4" "ETNK2" "REM1" "TNFRSF1A" "SIPA1L2"
[7] "BCOR" "FLJ20021" "PRR13" "SCGB3A2" "ADAM23" "SUZ12P1"
[13] "CLPSL1" "CHST12" "SH3PXD2A" "SCNN1A" "CHST2" "CYP1A1"
[19] "FAM64A" "CBFA2T2" "TUBA3C" "ETHE1" "ITGA2" "ZC3HAV1"
[25] "CFLAR" "SCAMP1" "ITM2C" "PDCL3P4"
$FAM221A
[1] "SLC47A1" "SOCS2" "RUNX1T1" "ACCSL" "MSH6" "HIST1H4F"
[7] "EPHB2" "ALOX5" "SH2D1B" "OTX2" "IL15" "TEC"
[13] "ETV1" "CCR8" "IFT46" "REG1A" "LINC00086" "ACTL8"
[19] "MOGAT3" "TCL1A" "UBASH3B"
$FAM49A
[1] "FAR2" "GPR32" "CYP19A1" "C2orf72" "VGLL1"
[6] "MUCL1" "PGF" "KYNU" "FAM46A" "ENTPD8"
[11] "SPDYC" "WIPI1" "CLMP" "SLC20A2" "TSPO"
[16] "S1PR2" "AMER2" "PID1" "BCAR4" "LOC100506655"
[21] "FAM89A" "ST8SIA4"
$FHDC1
[1] "OVOL1" "SLC38A3" "TEAD3" "CCR7" "CPZ" "ZNF750"
[7] "NR2F2" "FOSB" "MORN3" "RILPL2" "SLC19A1" "SLC22A11"
[13] "ID2" "TREML3P" "ALDH3B2" "HMOX1" "HIST1H2BG" "SMPDL3B"
[19] "ALAS1" "PID1" "BCAR4" "ST8SIA4" "GRHL1" "LYPD3"
[25] "DLG5" "MLLT11"
$FLRT3
[1] "CRHBP" "GATA4" "SLCO2A1" "CPN1" "ANKRD1" "VIL1"
[7] "CTSE" "CDH11" "CDH2" "FN1" "FRZB" "PITX2"
[13] "CRYBB1" "MARCKS" "P4HA1" "GPC3" "RSPO3" "ITIH5"
[19] "MYL4" "IGF1" "LINC00261" "CACHD1" "CADM1" "TPST2"
[25] "DUSP4" "CLVS2" "COL4A2" "MYL3" "GPC4" "EGR2"
[31] "LGALS2" "KCNJ13" "RAMP1" "BMP6" "C12orf75"
$FN1
[1] "CDH2" "C1QTNF9" "MTTP" "DNAJC22" "MIXL1" "KCNJ13"
[7] "ENC1" "PRTG" "DKK1" "CPN1" "MYL4" "SLCO2A1"
[13] "NOG" "DPP4" "CDH11" "LEFTY1" "APOA1" "COL4A2"
[19] "COL4A1" "HABP2" "MGST2" "TMEM88" "PITX2" "C12orf75"
[25] "LEPREL1" "IGF1" "SERPINE2" "LINC00261" "DUSP4" "RSPO3"
$FNDC4
[1] "PNRC1" "ETNK2" "LGALS2" "PITX1" "ITM2C"
[6] "UBE2U" "PDCL3P4" "SRGAP1" "VSIG2" "ADAM23"
[11] "SH3PXD2A" "FLJ20021" "NRBP2" "CHST2" "CRYM"
[16] "SNORD114-3" "TRIM2" "SP8" "SNORD114-13" "MAP4K1"
[21] "SYT2" "ST6GALNAC1" "DLGAP3" "CLPSL1"
$FOSB
[1] "RELT" "PGF" "TREML3P" "MORN3" "IL6" "SGK1"
[7] "KRT80" "VEGFA" "RP2" "ZC2HC1C" "RILPL2" "NR2F2"
[13] "ALAS1" "MBNL2" "TRABD2A" "TREM1" "GRHL3" "GATSL3"
[19] "CLIC3" "MSX2" "ALDH3B2" "SLC22A11" "B3GNT5" "C2orf72"
$FRAT2
[1] "SNORD114-3" "VGLL1" "PDCL3P4" "CHST9" "NRGN"
[6] "CHST2" "NRBP2" "ADAM23" "REM1" "LOC100505817"
[11] "ITM2C" "PHLDA1" "MIR5687" "SH3PXD2A" "AMER2"
[16] "FLJ20021" "GSC" "MILR1" "FNDC4" "CHST12"
[21] "SIPA1L2" "DLGAP3" "SLC25A29" "KLF4"
$FRZB
[1] "MYL4" "DUSP4" "FLRT3" "CACHD1" "PDPN" "GATA4"
[7] "CPN1" "SP8" "IGF1" "HABP2" "RSPO3" "DENND2C"
[13] "TPST2" "COL4A1" "P4HA1" "GPC3" "LINC00261" "CADM1"
[19] "BMP6" "CMBL" "PODXL" "MIR302B" "DPP4" "CRYBB1"
[25] "RAMP1" "AMDHD1" "TRIM2" "COL4A2" "CDH11" "ITIH5"
[31] "APOA1" "FN1" "CRYGD" "MGST2"
$GAGE12J
[1] "PHOSPHO1" "XAGE3" "GAGE2B" "LRG1" "ACE" "CLDN10"
[7] "TUBA3C" "AK4" "TMEM37" "TNNC2" "TKTL1" "CEACAM1"
[13] "TUBB4A" "CFLAR" "DGCR6" "PAGE1" "KLF4" "C10orf90"
[19] "TMX4" "VSIG10" "TRIM8" "AIRE" "NAGA" "PNMA5"
[25] "DUSP13" "FERMT2" "PYGB" "NANOGNB" "CYP2E1" "ENO2"
[31] "CA4" "B3GNT7" "LINC00086" "RASGEF1A" "TBCD" "VWA5A"
[37] "SH2D1B" "SLC17A5" "SNPH" "NMT2" "DLG3" "CLEC6A"
[43] "MNDA" "HS6ST1"
$GAGE2B
[1] "TUBA3C" "XAGE3" "TUBB4A" "TKTL1" "GAGE12J" "LRG1"
[7] "SH2D1B" "DGCR6" "AK4" "PTCHD1" "PHOSPHO1" "MSH6"
[13] "DLG3" "ACE" "TMEM37" "TNNC2" "PNMA5" "TMX4"
[19] "B3GNT7" "CLEC6A" "CEACAM1" "NAGA" "VWA5A" "HS6ST1"
[25] "LRRC32" "PCED1B" "CYP2E1" "TTC39B" "TBCD" "PIM2"
[31] "FAM221A" "ID3" "NANOG" "CFLAR" "GAS6" "ESRRB"
[37] "RASGEF1A" "DERA"
$GAST
[1] "CST1" "LYPD3" "LGALS16" "TFF2" "PAK3" "MYL9" "PRR9"
[8] "ATP10D" "TRPV2" "CGB7" "CALCB" "ENDOU" "ANXA1" "LYPD5"
[15] "ESRRG" "CLEC1A" "SLC13A4" "SLC40A1" "CGB" "CGB5" "CCR7"
[22] "BATF" "HSPB8" "FAM65B"
$GATA4
[1] "COL4A1" "DPP4" "SOX17" "FOXA2" "SRGAP1" "GYPC"
[7] "LINC00261" "CDH11" "PITX2" "RNASE1" "BMP6" "CRYGC"
[13] "COL4A2" "FLRT3" "SERPINB5" "CRYBB1" "CACHD1" "CADM1"
[19] "RSPO3" "ANKRD1" "MYL4" "TRIM2" "ITIH5" "PODXL"
[25] "SERPINH1" "SLC35E4" "CRYGD" "SP8" "FGFR1" "DENND2C"
[31] "IGF1" "FRZB" "DUSP4" "FN1" "RAMP1" "MARCKS"
[37] "ANXA4" "GPC4" "P4HA1"
$GCM1
[1] "CAPN6" "MORN3" "ALDH3B2" "GNE" "OVOL1" "GPR78" "PLIN2"
[8] "GATSL3" "RP2" "RILPL2" "CYP11A1" "ALAS1" "TREML3P" "KRT7"
[15] "FHDC1" "MARC2" "PAPOLA" "DLG5" "GRHL1" "NR2F2" "CBLB"
[22] "MRGPRX1" "FOSB"
$GDF3
[1] "ESRG" "TDGF1" "TDGF1P3" "PRR13" "GCM2" "TEC"
[7] "AICDA" "PAGE1" "CYP26A1" "SAT1" "DPPA2" "NAGA"
[13] "MEG3" "APOBEC3D" "IFITM1" "LAPTM4B" "DLG3" "KLF17"
[19] "PSEN2" "TNFRSF8" "SUSD2" "PKDCC" "MAP1LC3C" "FAM151A"
[25] "ATP6V0D2" "NREP" "NODAL" "TEX11"
$GDPD2
[1] "LDLRAP1" "AICDA" "PORCN" "NAGA" "PIM2" "HS6ST1"
[7] "QDPR" "SLC7A3" "PKDCC" "TEC" "MAP1LC3C" "FA2H"
[13] "GCM2" "IFI16" "FOXR1" "PQLC3" "PAGE1" "NBAS"
[19] "CYP2E1" "HSD17B3" "PYGB" "B3GNT7" "CYP26A1" "AK4"
$GPD2
[1] "SPIC" "HSD17B3" "SLC17A5" "ZYG11A" "SNORD96A" "TNFRSF25"
[7] "GPCPD1" "LRRC32" "RASD1" "ZSCAN4" "PHOSPHO1" "CYP1B1"
[13] "TMEM37" "VSIG10" "DERA" "GMFB" "ANKRD55" "COQ3"
[19] "TGFB3" "CHGA" "SLC47A1" "PRAMEF2" "PHLDA1" "ZNF296"
[25] "TNFSF9" "NEFL" "PDGFRA" "AK4" "APOC1"
$HOPX
[1] "CST1" "ERVFRD-1" "ERVV-2" "TREM1" "TRPV2"
[6] "ATP10D" "C10orf54" "SIAH2" "CLEC1A" "LOC100506655"
[11] "KRT23" "CGB5" "CALCB" "LGALS13" "CGB"
[16] "CGB7" "ANXA1" "ERVV-1" "HMOX1" "LGALS16"
[21] "PDLIM2" "TNFAIP2" "CGA" "ENTPD8" "MUC15"
[26] "ATP1A4" "CSF3R"
$HSD3B1
[1] "KRT17" "P2RY6" "TP63" "CCKBR" "ERVMER34-1"
[6] "S100A4" "HAPLN1" "GSTM3" "ACTC1" "VTCN1"
[11] "ABHD8" "BEX2" "CALB2" "NABP1" "ITGA5"
[16] "CTSH" "TNNC1" "SLC7A4" "MYCT1" "GSTT1"
[21] "ANKRD6" "LEP" "YJEFN3" "RAB34"
$HSPB8
[1] "PAEP" "NUPR1" "SLC40A1" "ESRRG" "MUC15" "HAP1"
[7] "TNFRSF1B" "WNT1" "HOPX" "GAST" "LGALS16" "C10orf54"
[13] "NOS2" "CEBPA" "PRR9" "SDC1" "CPM" "ARHGAP24"
[19] "CEBPD" "TFF2" "TNFAIP2" "UCA1" "CGB7" "SLC20A2"
[25] "MXD1" "BATF" "CLEC1A" "CSF3R" "B3GNT5" "SP6"
[31] "LGALS13" "ERVV-1" "SGK1" "GREM2" "TREM1" "CGB"
[37] "ERVFRD-1" "WNT10B" "CGB8" "LURAP1L" "S100P"
$IFI16
[1] "PLCD1" "BTK" "LYZ" "RGS10" "HEY2" "ID3"
[7] "NBAS" "UAP1L1" "C10orf90" "DUSP13" "UNC5B" "FA2H"
[13] "PRSS3" "SLC4A8" "PLCB4" "ETHE1" "BHMT" "MYL5"
[19] "CA4" "PRPF19" "PPM1J" "CECR1" "PNMA5"
$IGF1
[1] "RSPO3" "FRZB" "FLRT3" "CTSE" "APOA1" "CRHBP" "CPN1"
[8] "MGST2" "CACHD1" "P4HA1" "IER5" "DPP4" "DUSP4" "MTTP"
[15] "PITX2" "KRT14" "HABP2" "SLCO2A1" "TMEM88" "FN1" "CDH2"
[22] "TPST2" "MYL4" "CDH11"
$ITM2C
[1] "ELMOD1" "IFITM1" "FLJ20021" "CNGA4" "CLPSL1"
[6] "LINC00698" "NRBP2" "ZYG11A" "PDCL3P4" "SHPK"
[11] "DLGAP3" "SNORD114-3" "ST6GALNAC1" "WEE2" "ITFG3"
[16] "CHST2" "VSIG2" "PBX3" "CHST9" "SH3PXD2A"
[21] "ETNK2"
$KHDC1L
[1] "NLRP9" "COX7A1" "SEPT6" "FOXR1" "PRR15L" "VSNL1"
[7] "CDH8" "APOC1" "CBR3" "SLC25A29" "C1R" "MSH6"
[13] "DND1" "DPPA5" "ANKRD55" "BOLA3" "TBCD" "KLF17"
[19] "SCGB3A2" "AIRE" "INPP5D" "USP28"
$KLF17
[1] "ARGFX" "SUSD2" "CBR3" "TDGF1" "SEPT6"
[6] "DPPA5" "VSNL1" "DND1" "NODAL" "TEX11"
[11] "TDGF1P3" "LIX1L" "PRDM14" "INPP5D" "GUCA1A"
[16] "ABHD12B" "DPPA2" "SAT1" "SHD" "CDCA7L"
[21] "CNR2" "SNORD114-13" "CASP8" "GDF3" "ESRG"
[26] "COX7A1" "TNFRSF8" "REC8" "CYP1A1" "SLC25A29"
$KRT23
[1] "PGC" "C11orf70" "KRT80" "ATP1A4" "TRPV2"
[6] "HIST1H2BG" "ENDOU" "HIST1H4H" "HOPX" "SLC13A4"
[11] "ANKRD20A19P" "HMOX1" "LMO2" "IFI6" "SERPINB8"
[16] "HPD" "GNA12" "LYPD5" "PAPOLA" "CPZ"
[21] "MYL9" "GLIPR1" "ARHGAP24"
$KRT80
[1] "MUCL1" "CLIC3" "RELT" "ENTPD8" "KRT23"
[6] "TSPO" "AMER2" "FAM49A" "GATSL3" "PDLIM2"
[11] "HPD" "KYNU" "AES" "PGF" "TINCR"
[16] "GNE" "HIST1H2BG" "ALDH3B2" "VGLL1" "GPR78"
[21] "ZC2HC1C" "LOC100506655" "FHDC1" "ARHGAP24" "TFEB"
[26] "PAPOLA"
$LAMA4
[1] "KIT" "VWA5A" "MYL5" "TMX4" "CEACAM1" "MMP2"
[7] "LRRC32" "ZC3HAV1" "BTK" "ENO2" "DGCR6" "OOEP"
[13] "DUSP13" "C10orf90" "ID3" "BMP2" "PARK2" "BAK1"
[19] "PNMA5" "PLCB4" "GAS6" "SH2D1B" "LRP4" "ACE"
$LGALS16
[1] "HSPB8" "NUPR1" "ERVV-1" "ERVFRD-1" "MUC15"
[6] "UCA1" "SDC1" "NOS2" "PAEP" "SLC40A1"
[11] "TRPV2" "ATP10D" "HOPX" "CPM" "GAST"
[16] "CSF3R" "LGALS13" "ERVV-2" "TNFAIP2" "TNFRSF1B"
[21] "ESRRG" "ANXA1" "TREM1" "CEBPD" "HAP1"
[26] "CLEC1A" "PPM1N" "TREML2" "FAM65B" "PRR9"
[31] "CGB5" "LOC100129935" "B3GNT5" "CGB7" "SGK1"
[36] "CEBPA" "C10orf54" "BATF" "CCR7" "WNT10B"
[41] "SLC20A2" "GLIPR1" "VEGFA" "CGB" "CDKN1C"
[46] "MXD1" "PAK3" "PKIA"
$LGALS2
[1] "LOC400043" "NRBP2" "UBE2U" "LBH" "VSIG2"
[6] "VIL1" "FNDC4" "ETNK2" "SH3PXD2A" "CLPSL1"
[11] "SCAMP1" "DLGAP3" "SMLR1" "PARP16" "ITM2C"
[16] "FLJ20021" "PDCL3P4" "CHST2" "KRT14" "REM1"
[21] "SNORD114-3" "CRYM"
$LINC00261
[1] "ITIH5" "ENC1" "TRIM2" "MGST2" "MYL3" "COL4A2"
[7] "VIL1" "CDH11" "CELA3A" "GPC4" "BMP6" "CMBL"
[13] "MYL4" "COL4A1" "RSPO3" "GATA4" "FN1" "NID2"
[19] "PITX2" "DPP4" "GPC3" "SP8" "DUSP4" "ADD3"
[25] "C12orf75" "CACHD1" "P4HA1" "RGS5" "DEPDC7" "DYNLT3"
[31] "CRYGD" "CLVS2" "RBP2" "SERPINH1" "CDH2" "CPN1"
[37] "MARCKS" "PARP16" "ANKRD1" "APOA1" "MIR302B" "ALDH1A1"
[43] "CELA3B"
$LOC100129935
[1] "FAM65B" "CGB7" "DLG5" "MORN3" "TREML3P"
[6] "ALAS1" "RILPL2" "RP2" "SLC40A1" "DLX3"
[11] "FOSB" "MPP1" "ALDH3B2" "SP6" "GRHL3"
[16] "ZNF750" "NR2F2" "TNFAIP2" "CLEC1A" "WNT10B"
[21] "LOC100862671" "IFI6" "LGALS16" "ENDOU" "CDKN1C"
[26] "HAPLN1" "SLC22A11" "GNA12" "CPZ" "TULP1"
[31] "TFF2" "GREM2" "CLIC3"
$LOC100506655
[1] "AMER2" "ENTPD8" "RELT" "KYNU" "OR1N1" "VGLL1"
[7] "MPP1" "SEMA7A" "CRYBA1" "PDLIM2" "MUCL1" "ESRRG"
[13] "KRT80" "HIST1H4H" "ZC2HC1C" "TNFAIP2" "HOPX" "C10orf54"
[19] "LYPD3" "CCR7" "SAA1" "CLEC1A" "PGF" "TINCR"
$MARCKS
[1] "FLRT3" "ATP1B1" "FRZB" "SP8" "CADM1" "GATA4"
[7] "CRHBP" "ANKRD1" "DUSP4" "GPC3" "CACHD1" "ITIH5"
[13] "S100A14" "GPC4" "BMP6" "BMP2" "VCAN" "PITX2"
[19] "RAMP1" "LINC00261" "CRYBB1" "CMBL" "TPST2" "GYPC"
[25] "CDH11" "PODXL" "P4HA1" "NID2"
$MGST2
[1] "APOA1" "FOXA2" "CELA3A" "CDH11" "C12orf75" "SOX17"
[7] "LINC00261" "IGF1" "RNASE1" "COL4A1" "RSPO3" "ANXA4"
[13] "PITX2" "CRYGC" "HABP2" "MYL4" "GUCA2A" "SERPINB5"
[19] "SRGAP1" "CRYGD" "GATA4" "VIL1" "SLC35E4" "MYL3"
[25] "BMP6" "CTSE" "ANKRD1" "LEPREL1" "PARP16" "ENC1"
[31] "DYNLT3" "CPN1" "ITIH5"
$MRPS2
[1] "GCM2" "QDPR" "PKDCC" "XAGE3" "FOXH1" "MT1L"
[7] "CDH8" "TUBB4A" "B3GNT7" "PLAC9" "AICDA" "AGPAT2"
[13] "KHDC1L" "CYP2E1" "CYP26A1" "TEX11" "TKTL1" "SFRP1"
[19] "KCNK13" "GDPD2" "OLFML3" "TMEM37" "PAGE1" "N4BP2"
[25] "MAP1LC3C" "AK4" "NAGA"
$MT1X
[1] "FAM162B" "MT2A" "CD48" "RGCC" "MT1H" "MMP9"
[7] "KHDC3L" "POU5F1P3" "PDCL2" "TNFRSF8" "MT1G" "LAPTM4B"
[13] "CRYGB" "SCGB3A2" "POU5F1" "DUSP16" "POU5F1B" "PLA2G4F"
[19] "HLA-F" "ZSCAN10" "SOX2" "SLC25A12"
$MUC15
[1] "ARHGAP24" "NUPR1" "LGALS16" "UCA1" "LURAP1L"
[6] "HOPX" "HSPB8" "CLEC1A" "CYP19A1" "MXD1"
[11] "ANXA1" "ZFAT" "CPM" "KATNBL1" "TREM1"
[16] "SLC20A2" "TGFBR2" "PRKCH" "CSF3R" "TCF7L2"
[21] "ACYP1" "FYB" "IL1R1" "MLLT11" "ERVV-1"
[26] "LGALS13" "ATP10D" "SLC38A1" "NUCB2" "GNA12"
[31] "CBLB" "SLC40A1" "C2orf72" "LOC100506655"
$MX1
[1] "ALDH2" "PRAMEF2" "FAM64A" "CCNA1" "C11orf83" "UPP1"
[7] "AIRE" "NFKBIA" "SPARC" "GPD2" "TNFSF9" "PAMR1"
[13] "PDGFRA" "SLC16A9" "VSIG10" "CD38" "RCBTB1" "KLF4"
[19] "PRR13" "RRAD" "H2AFY2"
$MYL4
[1] "MGST2" "BMP6" "P4HA1" "RSPO3" "LINC00261" "TRIM2"
[7] "CMBL" "HABP2" "COL4A1" "VIL1" "APOA1" "CPN1"
[13] "PDPN" "DENND2C" "CACHD1" "SP8" "DYNLT3" "RAMP1"
[19] "ENC1" "PITX2" "MYL3" "RGS5" "CELA3A" "IGF1"
[25] "FN1" "PCSK1N" "CELA3B" "EIF1AY" "FRZB" "GUCA2A"
[31] "SPINK1" "NID2" "KCNJ13" "MARCKS" "CLVS2" "CRYBB1"
[37] "CTSE" "TMEM88" "COL4A2" "DPP4" "HIST3H2A"
$NAGA
[1] "ATP6V0D2" "TNFRSF25" "NANOGNB" "GCM2" "XAGE3" "GDPD2"
[7] "MYL5" "CYP2E1" "PAGE1" "AICDA" "GAGE12J" "TRIM8"
[13] "B3GNT7" "TUBA3C" "MRPS2" "FAM64A" "SLC17A5" "TMEM37"
[19] "PMAIP1" "PKDCC" "MAP1LC3C" "DPF1" "ZNF296" "MYCN"
[25] "LRG1" "TNNC2" "TUBB4A" "AK4" "CYP26A1" "LINC00086"
[31] "ACE" "PHOSPHO1" "NLRP9" "GAGE2B" "TEX11" "BOLA3"
[37] "CLDN10" "QDPR" "ATP1B1" "MNDA" "TNFRSF1A" "ESRRB"
$NANOGNB
[1] "MAP1LC3C" "SPIC" "TRIM8" "NAGA" "PYGB" "QDPR"
[7] "HS6ST1" "GCM2" "AKAP7" "GDPD2" "MYCN" "SLC17A5"
[13] "CYP26A1" "RAB15" "PMAIP1" "N4BP2" "ATP6V0D2" "GPCPD1"
[19] "AICDA" "MAL" "DPF1" "FOXR1"
$NEFL
[1] "CYFIP2" "VWA5A" "PSORS1C2" "CYP1B1" "CD38" "FNIP2"
[7] "CCDC80" "ZSCAN4" "NCOA1" "EPHA7" "CCNA1" "BAK1"
[13] "PRAMEF2" "C11orf83" "CD200" "TNFSF9" "NFKBIA" "ZC3HAV1"
[19] "COQ3" "RRAD" "PARK2" "FERMT2" "GAGE12J" "PAMR1"
$NFKBIA
[1] "SNORD116-26" "GSTO2" "CYP1B1" "DEFB122" "TMX4"
[6] "OR1N1" "ZYG11A" "NR5A2" "ATG3" "NEFL"
[11] "SLC16A9" "BAK1" "C1orf64" "CYFIP2" "VWA5A"
[16] "FUCA1" "HSD17B3" "ZSCAN4" "RRAD" "CCNA1"
[21] "OOEP" "COQ3" "LRG1" "GMFB" "ALOX5"
$NODAL
[1] "TDGF1" "GPM6B" "ZSCAN10" "VRTN" "LEFTY2"
[6] "NREP" "MT1H" "ATP12A" "IGSF1" "TDGF1P3"
[11] "MMP9" "CD48" "CRABP1" "BEND4" "QPCT"
[16] "SUSD2" "MEG3" "GPRC5B" "PDCL2" "CCL26"
[21] "IFITM1" "SNORD114-1" "ESRG" "PSEN2" "CNR2"
[26] "SLC25A18" "IFITM3" "TSPAN18" "DPPA2" "PXDN"
$NRBP2
[1] "DLGAP3" "C1orf233" "VSIG2" "ITFG3" "CLPSL1"
[6] "UBE2U" "MAP4K1" "PDCL3P4" "ARGFX" "SNORD114-3"
[11] "SNORD114-13" "SYT2" "ST6GALNAC1" "ADAM23" "ETNK2"
[16] "CHST2" "SH3PXD2A" "SIPA1L2" "FLJ20021" "ITM2C"
[21] "MIR5687"
$NRGN
[1] "DLGAP3" "VSIG2" "MAP4K1" "FLJ20021" "ETV4"
[6] "HLTF" "CHST2" "ST6GALNAC1" "PDCL3P4" "CLPSL1"
[11] "MIR5687" "ITM2C" "ETNK2" "NRBP2" "SCAMP1"
[16] "SFTPD" "PRSS3" "RNASE10" "SYT2" "SMLR1"
[21] "CHST9" "ADAM23" "SPHK1"
$PDCL3
[1] "CLDN10" "CEBPD" "TKTL1" "MNDA" "PHOSPHO1" "SDC1"
[7] "ESRRB" "CPM" "S100P" "THY1" "PAGE1" "S100A14"
[13] "TMEM37" "TNNC2" "AK4" "HAP1" "XAGE3" "APOC1P1"
[19] "CYP26A1" "GAGE2B" "HSPA6" "SH2D1B" "ACE" "GEM"
[25] "SH2D4A" "ATP6V0D2" "B3GNT7" "ANKRD55"
$PDGFRA
[1] "HNF1B" "BMP2" "SOAT2" "KIT" "SERPINH1" "MIR302B"
[7] "MARCKS" "TNFSF9" "CHGA" "CCNA1" "C1orf64" "PRAMEF2"
[13] "NMT2" "ABCA1" "ITIH5" "GCNT3" "CYP1B1" "TCL1B"
[19] "GPC4" "SLC16A9" "ZSCAN4" "SP8" "CADM1" "HSD17B3"
$PDLIM2
[1] "AMER2" "RELT" "CPZ" "ENTPD8" "ZC2HC1C"
[6] "MUCL1" "TRPV2" "LOC100506655" "ENDOU" "SEMA7A"
[11] "KYNU" "CLIC3" "SLC13A4" "C10orf54" "ESRRG"
[16] "TINCR" "VGLL1" "PGF" "HOPX" "CLEC1A"
[21] "CRYBA1" "ATP1A4" "LGALS13" "KRT80" "ERVV-1"
[26] "HMOX1" "MSX2" "SLC38A3" "MORN3"
$PGF
[1] "C2orf72" "MUCL1" "AMER2" "FAM49A" "CYP19A1"
[6] "KYNU" "FOSB" "CGA" "RELT" "PDLIM2"
[11] "ENTPD8" "GPR32" "CLIC3" "TMEM247" "SP6"
[16] "NR2F2" "KRT80" "IL6" "FAM46A" "TMEM40"
[21] "SEMA7A" "LOC100506655" "FAR2" "S100P" "TINCR"
[26] "TULP1" "KCNN4"
$PHOSPHO1
[1] "AK4" "XAGE3" "ACE" "EPHB2" "CLDN10" "TMEM37"
[7] "CYP2E1" "GAGE12J" "GAGE2B" "LINC00673" "GPR160" "TUBA3C"
[13] "TKTL1" "IL15" "TNNC2" "ETV1" "NAGA" "DLG3"
[19] "IFT46" "FA2H" "RASGEF1A" "NMT2" "TNFRSF25" "S100A14"
[25] "PRAP1" "VSIG10" "KCNH2" "PYGB" "ALPL" "FAM221A"
[31] "SH2D1B" "PAGE1"
$PITX2
[1] "FLRT3" "CDH11" "CRYBB1" "MGST2" "IGF1" "GATA4"
[7] "APOA1" "RSPO3" "LINC00261" "ITIH5" "CRHBP" "BMP6"
[13] "GPC3" "EGR2" "CTSE" "GPC4" "CACHD1" "TNIP3"
[19] "DUSP4" "ENC1" "CPN1" "ANKRD1" "CMBL" "DEPDC7"
[25] "TPST2" "DYNLT3" "HNF4A" "FN1" "P4HA1"
$PLCB4
[1] "KLF4" "PHLDA1" "SCNN1A" "C11orf83" "PDGFRA" "CBFA2T2"
[7] "NEFL" "SUZ12P1" "COQ3" "TTC39B" "ETHE1" "NCEH1"
[13] "NFKBIA" "C1orf64" "UPP1" "TNFSF9" "CAPG" "GPRC5C"
[19] "SLC16A9" "CCNA1" "CHST12" "GPD2" "FBXL20" "GPX2"
[25] "TNFRSF1A" "PSORS1C2"
$PRR13
[1] "GCM2" "LBH" "MAP1LC3C" "FAM64A" "LINC00086" "LYZ"
[7] "TEC" "GDF3" "PAGE1" "FOXR1" "NAGA" "NLRP9"
[13] "AICDA" "EPHB2" "SLC47A1" "RASGEF1A" "ATP1B1" "DLG3"
[19] "N4BP2" "MOGAT3" "GDPD1" "NCEH1"
$PRR9
[1] "ANKRD20A19P" "SLC19A1" "TFF2" "GAST" "CGB7"
[6] "LYPD5" "LURAP1L" "HOPX" "CST1" "BATF"
[11] "SLC13A4" "CGB5" "CGB" "ATP10D" "LMO2"
[16] "TREML2" "ANXA1" "LGALS13" "NR4A1" "PMEL"
[21] "CGB8" "ERVV-2" "PAK3" "TNFRSF1B" "HSPB8"
[26] "HPD" "GLIPR1" "NUCB2" "SLC40A1" "KRT23"
[31] "WNT1" "LOC100129935" "LGALS16" "PPM1N" "HMOX1"
$PRSS3
[1] "KLK6" "PLCD1" "VSIG2" "PBX3" "CLPSL1"
[6] "AKAP7" "OXT" "NRBP2" "LGALS12" "REM1"
[11] "SLC7A3" "SNORD114-3" "ATG3" "RNASET2" "LGALS2"
[16] "NRGN" "ETNK2" "CHST2" "RCBTB1" "MIR367"
[21] "SNORD114-13"
$PSORS1C2
[1] "LRG1" "TUBA3C" "NEFH" "IL6R" "UPP1" "SLC47A1"
[7] "PDGFRA" "CCNA1" "GAGE2B" "C11orf83" "PRAMEF2" "RRAD"
[13] "TNFSF9" "C1orf64" "PTCHD1" "DNTT" "PAMR1" "CYFIP2"
[19] "GAGE12J" "IFT46" "GMFB" "DERA" "H2AFY2" "HSD17B3"
[25] "ZSCAN4"
$PYGB
[1] "SLC17A5" "CNGA4" "BOLA3" "AIRE" "GPCPD1" "GCM2"
[7] "MAL" "TMEM37" "C1R" "HS6ST1" "CYP26A1" "GDPD2"
[13] "POU5F1" "SNPH" "ESRRB" "ATP6V0D2" "NANOGNB" "PKDCC"
[19] "QDPR" "FOXR1" "ACE" "AICDA" "MAP1LC3C" "AAMDC"
[25] "TCEA1" "TM4SF5" "PRPSAP1" "POU5F1P4" "ZYG11A" "PYDC1"
[31] "POU5F1P3" "MRPS2" "AK4" "FAM151A" "PAGE1" "IL6R"
$QDPR
[1] "TRIM8" "NANOGNB" "TM4SF5" "PRAMEF2" "NCEH1" "PORCN" "PYGB"
[8] "ZSCAN4" "DEPTOR" "MAL" "SLC17A5" "CYP1B1" "PMAIP1" "GDPD2"
[15] "EGFLAM" "H2AFY2" "PTGR1" "FA2H" "FAM151A" "CYFIP2" "COQ3"
[22] "ALPL" "TRIM61" "TMEM37" "DERA" "ACE"
$RHOBTB1
[1] "HAP1" "SDC1" "CEBPA" "TSPO" "SLC20A2" "CPM"
[7] "TENM3" "NOS2" "MXD1" "CNGA4" "PRR9" "LINC00379"
[13] "MSX2" "B3GNT5" "CDKN1C" "CYP19A1" "DPF3" "CLMP"
[19] "FAM89A" "SH2D4A" "MPP1" "DKK1" "LINC00668" "CEBPD"
[25] "ARHGAP24"
$RRAD
[1] "ZSCAN4" "UPP1" "ABHD12B" "PRAMEF2" "SUZ12P1" "DOCK6"
[7] "TBCD" "SHPK" "COQ3" "NFKBIA" "TNFRSF1A" "VENTX"
[13] "C1orf64" "SLC16A9" "CD38" "CBFA2T2" "SYT2" "SFTPD"
[19] "PAMR1" "CYP1B1" "CHGA" "C11orf83" "MAN1C1" "PLCB4"
[25] "RMRP" "SLC47A1"
$RSPO3
[1] "IGF1" "HABP2" "FLRT3" "PITX2" "APOA1" "PARP16"
[7] "ANKRD1" "P4HA1" "CACHD1" "COL4A2" "CTSE" "MYL4"
[13] "MGST2" "SP8" "HESX1" "FRZB" "SERPINE2" "CRHBP"
[19] "CPN1" "LEPREL1" "HNF4A" "CDH11" "BMP6" "TNIP3"
[25] "GPC3" "DYNLT3" "DUSP4" "PDZRN3" "VTRNA1-3" "CADM1"
[31] "CNIH3" "PDPN" "SERPINH1" "FN1"
$SCGB3A2
[1] "TGFB3" "BCOR" "FAM124A" "NFKBIA" "COQ3" "TSPAN18"
[7] "NBAS" "RGCC" "CDHR1" "MAN1C1" "HSD17B3" "C11orf83"
[13] "SOX2" "CD38" "H2AFY2" "KHDC1L" "PSORS1C2" "CD200"
[19] "CECR1" "MMP9" "ZSCAN4" "CREBL2" "REST" "DPPA5"
[25] "TNFSF9" "SPRY2" "IFITM1" "CBFA2T2" "KLF17"
$SCNN1A
[1] "CLPSL1" "ST6GALNAC1" "PLCB4" "ITGA2" "SMLR1"
[6] "VSIG2" "ETHE1" "APOE" "ETV4" "ADAM23"
[11] "DLGAP3" "CFLAR" "CBFA2T2" "SH3PXD2A" "FLJ20021"
[16] "NRBP2" "CYP1A1" "ETNK2" "TSPAN18" "ITM2C"
[21] "MAP4K1" "MIR5687" "PDCL3P4" "CHST9" "PLCD1"
$SDC1
[1] "CEBPA" "HSD11B2" "NOS2" "HAP1" "GREM2" "ERVV-2" "ESRRG"
[8] "ZNF750" "TIMP4" "MXD1" "TREM1" "FAM65B" "B3GNT5" "CNGA4"
[15] "MSX2" "ERVV-1" "PRKCH" "CPM" "SYNPO" "NUPR1" "SGK1"
$SERPINH1
[1] "FLRT3" "GPC3" "CRYBB1" "CDH11" "ITIH5" "SERPINE2"
[7] "FRZB" "CADM1" "SPARC" "DENND2C" "HNF1B" "HNF4A"
[13] "SP8" "PARP16" "CTSE" "GPC4" "GATA4" "SUSD3"
[19] "IGF1" "COL4A2" "CRHBP" "HABP2" "CACHD1" "LRIG1"
[25] "GCNT3" "TPST2"
$SH3PXD2A
[1] "FLJ20021" "UBE2U" "DLGAP3" "CLPSL1" "SIPA1L2"
[6] "ST6GALNAC1" "ADAM23" "APOE" "FNDC4" "INSM1"
[11] "ITM2C" "CHST9" "SNORD114-3" "UBTD1" "CHST12"
[16] "CRYGB" "NRBP2" "PDCL3P4" "MIR5687" "CHST2"
[21] "MAN1C1" "SMLR1" "DUSP16" "ETNK2"
$SIPA1L2
[1] "MLN" "UBE2U" "SMLR1" "APOE" "SCAMP1"
[6] "ETNK2" "CHST2" "CBFA2T2" "PDCL3P4" "SH3PXD2A"
[11] "ITM2C" "FLJ20021" "CYP1A1" "ETHE1" "NRBP2"
[16] "MIR5687" "CLPSL1" "SNORD114-3" "VSIG2" "NRN1"
[21] "DNTT"
$SLC28A3
[1] "FABP3" "LZTS1" "TACSTD2" "PHKA2-AS1" "EMP2"
[6] "PRAP1" "MYCT1" "RET" "OR1N1" "FRMD4B"
[11] "LAYN" "PRSS8" "OLFML1" "SH3RF2" "EFNA1"
[16] "SLC2A3" "LOC100506178" "GPRC5C" "LINC00673" "SLC7A4"
[21] "TIMP1"
$SLC40A1
[1] "FAM65B" "CLEC1A" "PPM1N" "PRR9" "KRT23"
[6] "TNFRSF1B" "SLN" "TRABD2A" "GLIPR1" "ERVV-2"
[11] "LURAP1L" "ATP10D" "CYP19A1" "CGA" "TMEM247"
[16] "LGALS16" "CD274" "BATF" "TREML2" "TMEM40"
[21] "TFF2" "HMOX1" "TFAP2C" "HOPX" "ERVFRD-1"
[26] "LYPD5" "ANKRD20A19P" "GAST" "CGB" "GATSL3"
[31] "MPP1" "MLLT11" "WNT10B" "TNFAIP2" "PAEP"
[36] "PID1" "OLR1" "SLC19A1" "AES" "BCAR4"
[41] "ERVV-1" "ANXA1" "PGC"
$SMPDL3B
[1] "MORN3" "PID1" "RILPL2" "SLCO4A1" "SLC22A11" "TENM3"
[7] "GNE" "NRP1" "MED12L" "IL6" "FHDC1" "FAM49A"
[13] "FOSB" "PRKCH" "TREML3P" "ATP1A4" "GREM2" "EDNRB"
[19] "S1PR2" "LGALS3" "GPR32" "TSPO" "SP6" "DLG5"
$SOX17
[1] "FOXA2" "SERPINB5" "CRYGC" "CRYGD" "CADM1" "SRGAP1"
[7] "PODXL" "COL4A2" "RNASE1" "COL4A1" "CACHD1" "SP8"
[13] "SLC35E4" "RSPO3" "PARP16" "PCSK1N" "GATA4" "CRHBP"
[19] "DGAT2" "GPX2" "BMP6"
$SP8
[1] "MARCKS" "DNAJC22" "P4HA1" "CACHD1" "RSPO3" "EGR2"
[7] "HNF4A" "GATA4" "GPC3" "COL4A2" "HABP2" "IGF1"
[13] "RGS5" "SERPINH1" "AMDHD1" "CPN1" "DUSP4" "CRYGC"
[19] "SERPINE2" "GPC4" "APOA1" "CDH11" "CADM1" "ENC1"
$SRGAP1
[1] "RNASE1" "FNDC4" "SERPINB5" "PITX1" "FOXA2" "CRYGC"
[7] "PNRC1" "GPX2" "APOE" "ANXA4" "PCSK1N" "COL4A1"
[13] "SLC35E4" "SOX17" "AGPAT2" "GYPC" "MARCKS" "CRYGD"
[19] "PODXL" "RAMP1" "VCAN"
$ST6GALNAC1
[1] "SMLR1" "ITGA2" "PLCB4" "DLGAP3" "C1orf233"
[6] "UBE2U" "CLPSL1" "APOC1" "PDCL3P4" "CHST9"
[11] "ETV4" "GPCPD1" "BHMT" "SCNN1A" "SNORD114-3"
[16] "ADAM23" "ETNK2" "ITM2C" "NRBP2" "FLJ20021"
[21] "S100Z"
$TDGF1P3
[1] "TMEFF2" "TDGF1" "TMEM246" "TMEM159" "SHD" "GDF3"
[7] "GSTA2" "ESRG" "OVOL2" "ABHD12B" "SAT1" "IFITM3"
[13] "NREP" "SUSD2" "PSEN2" "BTLA" "APOBEC3G" "LIX1L"
[19] "SFTPD" "RTP3" "HLA-F"
$TFAP2C
[1] "HIST1H3J" "CCNE2" "EPHB2" "SNAR-G1" "REG1A" "ALOX5"
[7] "ADD3" "SLC39A10" "ETV1" "KCNH2" "IL15" "TTLL1"
[13] "ODAM" "PWWP2B" "SLC35G3" "BAMBI" "NGFRAP1" "GPR176"
[19] "LGALS12" "ZNF750" "DGAT2" "TXK" "GSC" "C6orf99"
$TMEM37
[1] "PYGB" "EPHB2" "NCEH1" "TEC" "SLC17A5" "VSIG10"
[7] "CYP2E1" "ANKRD55" "FAM221A" "AK4" "GSN" "UBASH3B"
[13] "IL15" "IFT46" "QDPR" "XAGE3" "PHOSPHO1" "MOGAT3"
[19] "REG1A" "PRR13" "BOLA3" "PORCN" "ESRRB" "HIST1H4F"
[25] "ETV1" "APOC1" "GDF3" "AAMDC" "NAGA" "DLG3"
[31] "TM4SF5" "ZYG11A" "TUBB4A" "SOCS2" "DERA" "KCNH2"
[37] "TCEA1" "NRIP3"
$TNFRSF25
[1] "PTCHD1" "SNORD96A" "ZNF296" "PIM2" "NGEF" "LDLRAP1"
[7] "CYP2E1" "LIMCH1" "RASD1" "C1orf64" "HSD17B3" "CLDN10"
[13] "XAGE3" "TNFSF9" "SLC17A5" "TMEM51" "NEFL" "LRRC32"
[19] "AK4" "CCNA1" "PSORS1C2" "H2AFY2" "GMFB" "PAMR1"
[25] "TMEM37" "GPD2" "ZYG11A" "ZSCAN4" "CYFIP2" "UPP1"
$TNFSF9
[1] "PDGFRA" "MAGEA4" "TCL1B" "GCNT3" "ATG3"
[6] "C1orf64" "PIM2" "ST6GALNAC3" "C11orf83" "NMT2"
[11] "CCNA1" "COQ3" "UPP1" "UNC5B-AS1" "RRAD"
[16] "NEFL" "TRIM61" "TMX4" "CAPG" "CYP1B1"
[21] "VWA5A"
$TREML2
[1] "CGB" "GLIPR1" "PAEP" "LYPD5" "CGB7" "HPD"
[7] "CALCB" "FST" "SLC38A3" "ZFAT" "NR4A1" "IL1R1"
[13] "CGB8" "CGB5" "LMO2" "ATP1A4" "LURAP1L" "C10orf54"
[19] "PPM1N" "PRR9" "TRPV2" "WNT10B" "TFF2" "AES"
[25] "ERVV-2"
$TRIM2
[1] "CLVS2" "PDPN" "PLLP" "MYL4" "ALDH1A1" "CMBL"
[7] "EIF1AY" "DEPDC7" "BMP6" "ADD3" "GPX2" "LINC00261"
[13] "RGS5" "HNF1B" "DUSP4" "SUSD3" "COL4A1" "DGAT2"
[19] "SP8" "CADM1" "P4HA1" "CACHD1" "KIT" "DENND2C"
[25] "PARP16" "MARCKS" "CELA3B" "CTSE" "CELA3A" "MGST2"
$TRIM61
[1] "MAL" "PYGB" "PRAMEF2" "GPCPD1" "COQ3" "QDPR"
[7] "RASGEF1A" "TCEA1" "NFKBIA" "TEX11" "CYP1B1" "AAMDC"
[13] "GSN" "GMFB" "KLF4" "SLC16A9" "MRPS2" "PORCN"
[19] "C1orf64" "EPHA7" "TUBB4A" "CLDN19" "VSIG10" "BOLA3"
[25] "ZSCAN4" "TGFB3"
$TRIM8
[1] "NANOGNB" "MYCN" "DUSP13" "SLC6A8" "GAGE12J" "MNDA"
[7] "ID3" "PNMA5" "CA4" "PMAIP1" "FOXH1" "MYL5"
[13] "KRBOX1" "MAP1LC3C" "QDPR" "BTK" "CLEC6A" "ACE"
[19] "AMBN" "FNIP2" "SUZ12P1"
$TUBA3C
[1] "LRG1" "XAGE3" "AK4" "ACE" "PAGE1" "PNMA5"
[7] "TMX4" "PHOSPHO1" "GAGE12J" "GAGE2B" "TMEM37" "VWA5A"
[13] "ENO2" "CEACAM1" "TBCD" "LAMA4" "KHDC1L" "B3GNT7"
[19] "DUSP13" "FERMT2" "CFLAR" "CLDN10" "NAGA" "ZC3HAV1"
[25] "TKTL1" "RASGEF1A" "PIM2" "CYP2E1" "HS6ST1" "MYL5"
[31] "UNC5B-AS1" "NMT2"
$TUBB4A
[1] "LRG1" "PGF" "VWA5A" "MSH6" "GAGE2B" "PCED1B"
[7] "TUBA3C" "GAGE12J" "DLG3" "BAK1" "ZNF296" "MRPS2"
[13] "KLF4" "SFRP1" "TNFRSF25" "AARS2" "RASGEF1A" "FOXH1"
[19] "ID3" "GAS6" "TTC39B" "IL6R" "CFLAR" "NANOG"
[25] "C2orf72" "SH2D1B" "CLEC6A" "XAGE3" "MYCN" "HAS2"
[31] "TKTL1" "CA4" "BTK" "PARK2" "RELT"
$UPP1
[1] "CCNA1" "PRAMEF2" "CHGA" "CD38" "HIST1H4F" "NEFL"
[7] "ZSCAN4" "PTCHD1" "CYFIP2" "C1orf64" "DERA" "GMFB"
[13] "DNTT" "NEFH" "PDGFRA" "UCP2" "CYP1B1" "PSORS1C2"
[19] "HSPA6" "SLC16A9" "PAMR1" "SCGB3A2" "NFKBIA"
$VSIG10
[1] "HS6ST1" "CREBL2" "CYP2E1" "MX1" "GPCPD1" "SLC47A1"
[7] "CD38" "RASD1" "C1orf64" "COQ3" "FOXR1" "SLC16A9"
[13] "SPARC" "TXK" "PRSS23" "AK4" "TMEM37" "TNFRSF25"
[19] "PRAMEF2" "TRIM61" "CCNA1" "TEC" "DERA" "SNORD96A"
[25] "SLC4A8" "GPD2" "PHOSPHO1"
$VWA5A
[1] "TTC39B" "LAMA4" "TNFSF9" "TUBA3C" "NEFH" "MMP2"
[7] "UPP1" "LRRC32" "CD38" "PDGFRA" "PARK2" "ZC3HAV1"
[13] "LRG1" "FERMT2" "CCNA1" "NEFL" "SOAT2" "GAGE2B"
[19] "GAGE12J" "BAK1" "CHGA" "HSD17B3" "PAMR1" "TMX4"
[25] "CLDN19" "POU5F1P3" "CFLAR" "CEACAM1" "PSORS1C2" "ITLN2"
$ZNF296
[1] "NGEF" "PRR13" "BAK1" "RRAD" "DLG3" "GPD2"
[7] "TNFRSF25" "AARS2" "SLC47A1" "ZYG11A" "NFKBIA" "AAMDC"
[13] "ZSCAN4" "COQ3" "TUBB4A" "C1orf64" "GSTO2" "APOC1"
[19] "FUCA1" "PAMR1" "UPP1" "TRIM61" "H2AFY2"
$ZNF750
[1] "FHDC1" "CGB" "TEAD3" "ADM" "SLC38A3"
[6] "AES" "PKIA" "CCR7" "TREML2" "ARHGEF37"
[11] "LYPD5" "PPM1N" "FAM65B" "MXD1" "PPARG"
[16] "LOC100862671" "TFAP2C" "GCM1" "OVOL1" "PGC"
[21] "PRKCH" "SDC1" "SH2D4A" "TRPV2"
